# Controlling human stem cell-derived islet composition using magnetic sorting

**DOI:** 10.1101/2024.11.19.624394

**Authors:** Allison B. Kelley, Mira Shunkarova, Marlie M. Maestas, Sarah E. Gale, Nathaniel J. Hogrebe, Jeffrey R. Millman

**Author notes:** To whom correspondence should be addressed: Nathaniel J. Hogrebe,; Jeffrey R. Millman.

## Abstract

Stem cell-derived islets (SC-islets) consists of multiple hormone-producing cell types and offer a promising therapeutic avenue for treating type 1 diabetes (T1D). Currently, the composition of cell types generated within these SC-islets currently cannot be controlled via soluble factors during this differentiation process and consist of off-target cell types. In this study, we devised a magnetic-activated cell sorting (MACS) protocol to enrich SC-islets for CD49a, a marker associated with functional insulin-producing β cells. SC-islets were generated from human pluripotent stem cells (hPSCs) using an adherent differentiation protocol and then sorted and aggregated into islet-like clusters to produce CD49a-enriched, CD49a-depleted, and unsorted SC-islets. Single-cell RNA sequencing (scRNA-seq) and immunostaining revealed that CD49a-enriched SC-islets had higher proportions of β cells and improved transcriptional identity compared to other cell types. Functional assays demonstrated that CD49a-enriched SC-islets exhibited enhanced glucose-stimulated insulin secretion both *in vitro* and *in vivo* following transplantation into diabetic mice. These findings suggest that CD49a-based sorting significantly improves β cell identity and the overall function of SC-islets, improving their effectiveness for T1D cell replacement therapies.
