## Supplemental Table 1 for "Controlling human stem cell-derived islet composition using magnetic sorting"

### Sheet: Sheet1
Supplemental Table 1
Differentially expressed genes across alpha cell groups from scRNAseq data

### Sheet: pos.ctrl
	p_val	avg_log2FC	pct.1	pct.2	p_val_adj
CCSER1	3.02911e-30	2.36828	0.932	0.706	8.22405e-26
IAPP	4.34237e-24	0.719696	0.803	0.507	1.17895e-19
MT-CO3	3.26834e-19	0.281852	1	1	8.87354e-15
RPS11	2.77203e-17	0.315895	0.986	0.966	7.52605e-13
POLR2L	5.14842e-14	-0.27482	0.973	0.947	1.3978e-09
PLCXD3	2.233e-13	0.408789	0.83	0.664	6.0626e-09
MT-ND1	3.12688e-13	0.284493	1	1	8.48948e-09
MT-ND2	5.63606e-13	0.351057	1	0.998	1.53019e-08
PLD3	1.20901e-12	-0.272379	0.997	0.994	3.28247e-08
GAPDH	2.68013e-12	-0.276661	0.993	0.973	7.27656e-08
MT-ND4L	2.6865e-12	-0.364705	0.997	0.998	7.29384e-08
NDUFA3	3.46556e-12	-0.27607	0.918	0.928	9.40901e-08
RPL23	4.32211e-11	0.259452	0.993	0.954	1.17345e-06
PKIB	5.88576e-11	0.347398	0.98	0.886	1.59798e-06
BCAM	9.46589e-11	-0.321169	0.986	0.983	2.56999e-06
LHFPL6	1.01357e-10	0.341935	0.316	0.137	2.75184e-06
RPL27A	1.16937e-10	0.256223	0.986	0.958	3.17484e-06
PCSK1N	1.58662e-10	-0.30268	0.997	0.992	4.30768e-06
CCDC85A	2.30679e-10	0.40088	0.582	0.381	6.26294e-06
PRDX2	3.53674e-10	-0.258522	0.973	0.964	9.60226e-06
CALB2	2.19557e-09	0.305174	0.541	0.361	5.96098e-05
C4orf48	3.12807e-09	-0.259271	0.99	0.973	8.4927e-05
TTR	7.4643e-09	-0.39037	1	1	0.000202656
MT-ND6	1.48579e-08	0.291852	0.99	0.977	0.000403391
DGKB	1.65313e-08	0.281384	0.639	0.455	0.000448826
ROBO2	2.69277e-08	0.491125	0.718	0.59	0.000731087
ASTN2	7.82798e-08	0.275576	0.639	0.484	0.0021253
TMEM196	2.53283e-07	0.294892	0.878	0.791	0.00687665
SERPINE2	5.11828e-07	-0.420318	0.925	0.935	0.0138961
PCDH7	7.38938e-07	0.5399	0.643	0.509	0.0200622
PSD3	9.46e-07	0.250776	0.99	0.983	0.0256839
FEV	1.52688e-06	-0.27516	0.833	0.865	0.0414548

### Sheet: neg.ctrl
	p_val	avg_log2FC	pct.1	pct.2	p_val_adj
NPW	7.63849e-39	1.07216	0.855	0.755	2.07385e-34
BRI3	4.87156e-26	0.35437	0.952	0.953	1.32263e-21
FTL	1.81299e-16	0.449356	0.998	1	4.92226e-12
CSTB	3.99313e-16	0.293819	0.946	0.956	1.08413e-11
SQSTM1	1.60536e-14	0.390205	0.969	0.973	4.35855e-10
FTH1	8.76179e-14	0.280854	0.975	0.983	2.37883e-09
SESN3	1.64126e-12	-0.265338	0.917	0.975	4.45601e-08
ACVR1C	1.25916e-11	-0.317252	0.942	0.972	3.41863e-07
S100A6	2.40759e-11	0.454883	0.903	0.896	6.5366e-07
NPC2	2.71287e-10	0.26477	0.929	0.949	7.36545e-06
USH2A	8.58005e-10	-0.47879	0.823	0.903	2.32948e-05
CD63	1.24199e-09	0.280926	0.972	0.987	3.372e-05
VIM	3.89693e-09	0.322664	0.954	0.953	0.000105802
ALDH1A1	7.93648e-09	-0.365809	0.987	0.992	0.000215476
SLC30A8	5.3157e-08	-0.271713	0.908	0.935	0.00144321
GRIN3A	1.05379e-07	-0.390043	0.708	0.801	0.00286105
OPCML	1.11049e-06	-0.434772	0.594	0.689	0.0301499

### Sheet: pos.neg
	p_val	avg_log2FC	pct.1	pct.2	p_val_adj
RPS11	4.17487e-38	0.506254	0.986	0.952	1.13348e-33
CCSER1	6.07825e-35	2.21244	0.932	0.578	1.65025e-30
IAPP	2.35845e-31	0.770467	0.803	0.398	6.40319e-27
RPS20	1.07457e-30	0.434511	0.98	0.886	2.91745e-26
MT-ND1	2.26876e-22	0.351995	1	0.998	6.15969e-18
ACVR1C	2.74491e-22	0.56853	1	0.942	7.45242e-18
NPW	7.78077e-20	-0.874123	0.806	0.855	2.11248e-15
CUTA	1.48838e-18	-0.355499	0.99	0.952	4.04095e-14
RPL23	2.16371e-18	0.349358	0.993	0.927	5.87448e-14
GCNT1	3.11361e-18	0.395446	0.986	0.913	8.45345e-14
PCSK1N	7.33865e-18	-0.376532	0.997	0.985	1.99244e-13
CHGB	2.16198e-17	-0.38019	0.993	0.965	5.86978e-13
MT-ND6	3.02192e-16	0.404467	0.99	0.955	8.20452e-12
SEC24D	9.28297e-16	0.330291	0.997	0.955	2.52033e-11
MT-CO2	1.27304e-15	0.28034	1	1	3.45631e-11
RBX1	9.0151e-15	-0.316048	0.99	0.962	2.4476e-10
GAPDH	2.94208e-14	-0.315519	0.993	0.957	7.98774e-10
HIPK2	4.08923e-14	0.279193	0.99	0.97	1.11023e-09
TRMT112	4.37328e-14	-0.316271	0.946	0.919	1.18735e-09
VEGFB	7.59622e-14	-0.289617	0.973	0.936	2.06237e-09
VIM	7.65837e-14	-0.530761	0.966	0.954	2.07925e-09
BCAM	9.91403e-14	-0.386687	0.986	0.977	2.69166e-09
NEUROD1	1.19329e-13	0.404501	0.959	0.848	3.23978e-09
SERF2	1.94647e-13	-0.29431	0.99	0.962	5.28467e-09
RPL13A	2.15e-13	0.268845	0.99	0.939	5.83725e-09
CALB2	2.35933e-13	0.274304	0.541	0.297	6.40559e-09
CDH18	3.33437e-13	0.52987	0.901	0.744	9.05281e-09
TTR	6.08611e-13	-0.483333	1	1	1.65238e-08
SULF1	1.18995e-12	0.445025	0.762	0.559	3.23071e-08
PPIA	1.50551e-12	-0.263255	0.997	0.954	4.08745e-08
PLCXD3	1.73008e-12	0.390228	0.83	0.686	4.69716e-08
ROBO2	2.21131e-12	0.572659	0.718	0.523	6.00371e-08
TMEM176B	3.94303e-12	-0.293145	0.949	0.916	1.07053e-07
VTN	5.06865e-12	-0.468302	0.949	0.946	1.37614e-07
GABARAPL2	6.08346e-12	-0.305495	0.98	0.937	1.65166e-07
AKR7A2	6.49019e-12	-0.260611	0.884	0.866	1.76209e-07
CSTB	7.18698e-12	-0.281007	0.983	0.946	1.95127e-07
GSTP1	1.17199e-11	-0.322553	0.915	0.901	3.18196e-07
TIMM17B	1.28414e-11	-0.268913	0.844	0.865	3.48645e-07
PCDH7	1.46562e-11	0.646473	0.643	0.442	3.97915e-07
NME3	1.48536e-11	-0.25186	0.973	0.949	4.03275e-07
PRDX2	1.93186e-11	-0.308709	0.973	0.937	5.245e-07
TIMP1	2.29013e-11	-0.352182	0.939	0.926	6.21771e-07
GPX4	2.45887e-11	-0.304825	0.969	0.932	6.67584e-07
SESN3	2.47544e-11	0.288261	0.99	0.917	6.72081e-07
COX7A2L	3.18377e-11	-0.266465	0.98	0.942	8.64393e-07
CD63	3.42891e-11	-0.365398	0.993	0.972	9.3095e-07
LHFPL6	3.81446e-11	0.317731	0.316	0.135	1.03562e-06
HMGN3	4.43242e-11	-0.267322	0.997	0.974	1.2034e-06
ATP6V0B	4.46397e-11	-0.278585	0.99	0.965	1.21197e-06
ASAP1	4.59737e-11	0.300482	0.993	0.964	1.24819e-06
MAGED2	5.3899e-11	-0.270693	0.983	0.941	1.46336e-06
OPCML	6.16343e-11	0.432499	0.762	0.594	1.67337e-06
ATP5IF1	6.36938e-11	-0.303792	0.98	0.937	1.72929e-06
CKB	1.08701e-10	-0.303788	0.925	0.914	2.95123e-06
ATP5PO	1.20961e-10	-0.252213	0.908	0.886	3.28408e-06
ITM2B	1.3238e-10	-0.282145	1	0.965	3.59411e-06
NDUFB11	1.54568e-10	-0.270572	0.986	0.936	4.19652e-06
NEDD8	2.09533e-10	-0.25136	0.966	0.924	5.68881e-06
ARX	2.28158e-10	-0.291293	0.963	0.931	6.19448e-06
EYS	2.48959e-10	0.639827	0.867	0.68	6.75923e-06
CSRNP3	2.52294e-10	0.263224	0.997	0.967	6.84979e-06
MYL12B	3.46638e-10	-0.275926	0.956	0.921	9.41122e-06
HSBP1	3.5318e-10	-0.261285	0.973	0.939	9.58883e-06
UBL5	3.75051e-10	-0.294753	0.98	0.924	1.01826e-05
P4HTM	4.9212e-10	-0.251887	0.973	0.95	1.3361e-05
DYNLT1	5.16123e-10	-0.253306	0.973	0.937	1.40127e-05
FTH1	6.82401e-10	-0.272665	0.997	0.975	1.85272e-05
LSAMP	9.91901e-10	0.433602	0.973	0.926	2.69301e-05
ASTN2	1.11747e-09	0.299713	0.639	0.447	3.03393e-05
CADPS	1.22346e-09	0.283563	1	1	3.32171e-05
PCBD1	2.10259e-09	-0.27616	0.98	0.924	5.70852e-05
TSTD1	2.49583e-09	-0.27781	0.942	0.927	6.77617e-05
CACNB2	2.69713e-09	0.256976	1	0.998	7.3227e-05
BEX2	2.70983e-09	-0.268762	0.969	0.944	7.3572e-05
HS3ST5	2.81398e-09	0.501007	0.956	0.914	7.63994e-05
IFI6	2.81588e-09	-0.333505	0.932	0.921	7.64513e-05
MOB1B	3.11031e-09	0.268405	1	0.993	8.44449e-05
SEC11C	3.2546e-09	-0.343873	0.993	0.962	8.83625e-05
PRDX5	3.29476e-09	-0.260257	0.98	0.936	8.94527e-05
ATP5MC3	4.61909e-09	-0.3006	0.969	0.922	0.000125408
NDUFC1	4.79305e-09	-0.256866	0.949	0.913	0.000130131
COX5B	5.57946e-09	-0.273912	0.966	0.924	0.000151482
PSMB6	7.44159e-09	-0.259321	0.901	0.884	0.000202039
ARPC3	8.41149e-09	-0.253983	0.976	0.955	0.000228372
PLCL2	8.77794e-09	0.25333	0.857	0.706	0.000238321
PDE5A	8.83691e-09	0.255855	0.83	0.695	0.000239922
RFX6	9.31148e-09	0.257596	0.997	0.96	0.000252807
KCTD16	9.62601e-09	0.358862	0.912	0.842	0.000261346
STMN1	1.27911e-08	-0.287222	0.976	0.949	0.000347277
AL138694.1	1.46625e-08	0.29482	0.918	0.838	0.000398086
F10	1.52518e-08	-0.2782	0.993	0.972	0.000414086
TMEM196	2.11992e-08	0.317782	0.878	0.804	0.000575558
HSPE1	2.51982e-08	-0.283784	0.959	0.926	0.000684131
SERPINI1	2.74043e-08	-0.296453	0.993	0.977	0.000744026
PSMB1	3.09779e-08	-0.255203	0.956	0.941	0.000841051
KCNB2	3.18393e-08	0.250193	0.997	0.977	0.000864437
NOL4	3.52845e-08	0.345306	0.986	0.983	0.000957974
SEMA3A	3.64953e-08	0.279997	0.901	0.838	0.000990847
BEX1	3.7032e-08	-0.253949	0.986	0.955	0.00100542
INS	4.08238e-08	0.82269	1	1	0.00110836
MAML2	4.94553e-08	0.285305	0.891	0.779	0.00134271
MDK	5.57828e-08	-0.388343	0.874	0.86	0.0015145
ADCY2	6.01506e-08	0.433504	0.939	0.863	0.00163309
PDE4D	6.79616e-08	0.25397	0.993	0.995	0.00184516
ALDH1A1	6.91091e-08	0.365181	1	0.987	0.00187631
NDUFC2	9.69179e-08	-0.29432	0.939	0.922	0.00263132
PTPRT	1.59958e-07	0.330533	0.963	0.88	0.00434285
SLC30A8	1.67476e-07	0.284664	0.966	0.908	0.00454697
CPNE4	1.79866e-07	0.338718	0.922	0.827	0.00488337
COX6A1	2.4684e-07	-0.254085	0.963	0.913	0.0067017
FAT3	2.51463e-07	0.348114	0.85	0.752	0.00682721
EEF1A2	2.64427e-07	-0.282162	0.939	0.921	0.00717918
GRIN3A	2.68095e-07	0.493182	0.816	0.708	0.00727877
SGCD	4.33085e-07	0.48405	0.98	0.947	0.0117583
LPAR1	7.38536e-07	0.337675	0.803	0.66	0.0200512
APOE	8.07832e-07	-0.298457	0.82	0.83	0.0219326
PTPRD	1.03015e-06	0.303195	0.963	0.955	0.0279685
PKIB	1.15457e-06	0.265791	0.98	0.898	0.0313466

### Sheet: pos.null
	p_val	avg_log2FC	pct.1	pct.2	p_val_adj
CCSER1	2.31144e-39	2.28284	0.932	0.637	6.27557e-35
IAPP	4.15075e-34	0.746629	0.803	0.448	1.12693e-29
RPS11	1.63887e-32	0.414579	0.986	0.959	4.44952e-28
RPS20	1.14389e-24	0.3446	0.98	0.902	3.10565e-20
MT-CO3	2.23138e-21	0.251847	1	1	6.05818e-17
MT-ND1	4.36626e-21	0.320204	1	0.999	1.18544e-16
RPL23	2.00258e-17	0.306841	0.993	0.94	5.43701e-13
PCSK1N	9.44826e-17	-0.342651	0.997	0.989	2.5652e-12
GAPDH	9.40541e-16	-0.297574	0.993	0.965	2.55357e-11
MT-ND2	9.71043e-16	0.284388	1	0.998	2.63638e-11
PLCXD3	2.50749e-15	0.398832	0.83	0.676	6.80783e-11
ACVR1C	5.16933e-15	0.412259	1	0.956	1.40347e-10
MT-ND6	1.61548e-14	0.35099	0.99	0.966	4.38602e-10
BCAM	1.66828e-14	-0.356582	0.986	0.98	4.52937e-10
LHFPL6	3.54923e-14	0.328939	0.316	0.136	9.63615e-10
GCNT1	5.46189e-14	0.312206	0.986	0.929	1.4829e-09
CALB2	6.8069e-14	0.288581	0.541	0.327	1.84807e-09
CHGB	1.2291e-13	-0.299231	0.993	0.973	3.337e-09
TTR	7.34942e-13	-0.440836	1	1	1.99537e-08
CUTA	7.53865e-13	-0.262363	0.99	0.957	2.04674e-08
PRDX2	9.01545e-13	-0.285582	0.973	0.95	2.4477e-08
ROBO2	2.79901e-12	0.534161	0.718	0.554	7.59932e-08
GSTP1	1.83207e-11	-0.27567	0.915	0.903	4.97407e-07
TMEM176B	3.56844e-11	-0.256411	0.949	0.924	9.68831e-07
PCDH7	6.60544e-11	0.595921	0.643	0.473	1.79338e-06
ASAP1	1.06121e-10	0.254287	0.993	0.963	2.88119e-06
NEUROD1	1.51513e-10	0.31121	0.959	0.872	4.11359e-06
ASTN2	1.82788e-10	0.288436	0.639	0.464	4.96269e-06
PKIB	5.18089e-10	0.303176	0.98	0.892	1.40661e-05
ARX	1.4351e-09	-0.255624	0.963	0.932	3.89629e-05
TMEM196	3.12126e-09	0.30709	0.878	0.798	8.47423e-05
CKB	3.3993e-09	-0.265314	0.925	0.916	9.22911e-05
CDH18	3.60644e-09	0.339767	0.901	0.786	9.79149e-05
DGKB	5.00387e-09	0.264394	0.639	0.472	0.000135855
TIMP1	5.02701e-09	-0.280419	0.939	0.932	0.000136483
IFI6	6.00451e-09	-0.320769	0.932	0.925	0.000163022
VIM	6.05156e-09	-0.38959	0.966	0.953	0.0001643
SULF1	7.04405e-09	0.304373	0.762	0.614	0.000191246
VTN	8.00776e-09	-0.355649	0.949	0.944	0.000217411
CCDC85A	1.13108e-08	0.293698	0.582	0.409	0.000307089
EYS	6.00289e-08	0.464499	0.867	0.695	0.00162978
MT-ND4L	8.36147e-08	-0.302972	0.997	0.996	0.00227014
KCTD16	2.90513e-07	0.286513	0.912	0.861	0.00788744
LSAMP	4.08139e-07	0.316472	0.973	0.941	0.011081
SIPA1L3	4.60468e-07	0.269527	0.99	0.968	0.0125017
NPSR1-AS1	4.71886e-07	0.353399	0.605	0.482	0.0128117
SGCD	4.91807e-07	0.424815	0.98	0.949	0.0133525
MDK	5.2758e-07	-0.320072	0.874	0.868	0.0143238
SERPINE2	7.31891e-07	-0.34936	0.925	0.921	0.0198709
HCN1	1.01802e-06	0.258351	0.517	0.397	0.0276392
SEC11C	1.2342e-06	-0.25885	0.993	0.966	0.0335085
