## Supplemental Table 2 for "Controlling human stem cell-derived islet composition using magnetic sorting"

### Sheet: Sheet1
Supplemental Table 2
Differentially expressed genes across beta cell groups from scRNAseq data

### Sheet: pos.ctrl
	p_val	avg_log2FC	pct.1	pct.2	p_val_adj
GCG	2.67308e-82	-1.67907	0.981	0.994	7.2574e-78
TPH1	3.58616e-56	-0.74091	0.341	0.599	9.73644e-52
ACVR1C	1.00607e-55	0.394583	0.998	0.979	2.73149e-51
FEV	3.6849e-52	-0.823323	0.576	0.757	1.00045e-47
COL5A2	6.30911e-43	-0.787959	0.378	0.587	1.71292e-38
NDUFA3	1.33293e-40	-0.296931	0.917	0.937	3.61891e-36
GAPDH	6.35413e-39	-0.366721	0.985	0.996	1.72515e-34
ROMO1	1.54413e-38	-0.294941	0.956	0.964	4.19232e-34
PLAGL1	2.86771e-37	0.493307	0.961	0.878	7.78582e-33
POLR2L	4.15118e-35	-0.308376	0.967	0.975	1.12705e-30
CRYBA2	6.74291e-35	-0.816122	0.986	0.993	1.8307e-30
MT-ND4L	9.28014e-34	-0.407254	0.996	0.984	2.51956e-29
ATP5ME	1.33616e-33	-0.316698	0.954	0.969	3.62767e-29
SLIT3	1.53719e-32	-0.308019	0.165	0.361	4.17347e-28
TMEM132B	1.72514e-32	0.325193	0.985	0.94	4.68375e-28
CBLN1	1.79965e-32	-0.297691	0.41	0.6	4.88604e-28
BACE2	2.59243e-32	0.343899	0.875	0.727	7.03846e-28
PCDH7	2.92594e-32	0.432085	0.994	0.917	7.94392e-28
AQP4-AS1	3.08253e-32	0.338218	0.967	0.864	8.36907e-28
PLXNA2	1.03553e-31	0.324278	0.999	0.972	2.81147e-27
MAN1A1	3.86271e-30	0.267628	0.999	0.985	1.04873e-25
STAC	2.23509e-29	-0.396947	0.309	0.486	6.06828e-25
CHST9	1.11915e-28	0.332679	0.999	0.97	3.03849e-24
CADM1	2.41456e-28	0.278962	1	0.987	6.55553e-24
SST	1.96406e-27	-1.44047	0.815	0.88	5.33242e-23
SLC9A9	3.93889e-26	0.253622	0.826	0.666	1.06941e-21
PET100	4.66609e-26	-0.257924	0.917	0.941	1.26684e-21
NDUFB1	6.02764e-26	-0.303863	0.958	0.971	1.6365e-21
RGS6	1.14017e-25	0.415734	0.949	0.865	3.09557e-21
CACNA2D1	2.07947e-25	0.34347	1	0.994	5.64576e-21
HS6ST2	1.79664e-24	0.27354	0.777	0.592	4.87787e-20
NDUFB11	2.6957e-24	-0.251015	0.971	0.978	7.31881e-20
PTMS	2.66882e-23	-0.281609	0.968	0.985	7.24584e-19
ASPH	3.37233e-23	0.47648	0.944	0.876	9.15586e-19
VIM	5.8056e-23	-0.751705	0.443	0.592	1.57622e-18
ROBO2	7.88328e-23	0.352108	0.998	0.958	2.14031e-18
HS3ST5	2.39436e-22	0.393752	0.952	0.903	6.50067e-18
SSTR2	3.83585e-22	-0.376407	0.77	0.84	1.04143e-17
MPP6	4.38526e-22	0.25199	0.988	0.945	1.1906e-17
PSD3	4.48455e-22	0.295835	0.999	0.98	1.21756e-17
SGPP2	2.85899e-21	0.253165	0.933	0.869	7.76217e-17
PCSK1N	4.54789e-21	-0.293988	0.999	0.998	1.23475e-16
AFF3	6.31901e-21	-0.404331	0.341	0.507	1.71561e-16
TMEM196	1.44498e-20	0.282275	0.995	0.979	3.92311e-16
UQCR11	2.15456e-20	-0.252629	0.974	0.972	5.84964e-16
CDH8	3.49553e-20	0.290299	0.951	0.88	9.49036e-16
EYS	3.84763e-20	0.439528	0.922	0.83	1.04463e-15
RPS26	5.79615e-20	-0.30657	0.984	0.985	1.57366e-15
PDZD2	1.17782e-19	0.284477	0.989	0.939	3.19778e-15
DNAJC12	1.20193e-19	-0.366334	0.964	0.967	3.26325e-15
SGCD	1.36158e-19	0.333274	0.999	0.981	3.69668e-15
RAB3C	1.97608e-19	-0.455787	0.963	0.963	5.36506e-15
ERO1B	2.17702e-19	0.252047	0.999	0.988	5.91061e-15
SEMA5A	2.38939e-19	0.253073	0.965	0.913	6.48719e-15
COX8A	5.37964e-19	-0.273152	0.967	0.985	1.46057e-14
ARHGAP24	7.19567e-18	-0.419991	0.609	0.715	1.95363e-13
CNIH2	9.6389e-18	-0.264209	0.971	0.982	2.61696e-13
MT-ND6	2.01013e-17	0.278441	0.974	0.934	5.4575e-13
PLCL1	2.89226e-17	-0.434352	0.852	0.892	7.85249e-13
IFI6	4.06478e-17	-0.267772	0.961	0.966	1.10359e-12
CNTN4	7.96888e-16	0.311451	0.976	0.929	2.16355e-11
LINC01811	8.20032e-16	-0.357134	0.372	0.52	2.22639e-11
HCN1	1.12995e-15	0.26424	0.981	0.927	3.06781e-11
RNF220	1.33638e-15	-0.428363	0.727	0.784	3.62827e-11
FSTL5	3.49125e-15	0.295126	0.989	0.955	9.47874e-11
CDH18	4.46231e-15	0.346986	0.981	0.931	1.21152e-10
C4orf48	7.38484e-15	-0.261876	0.984	0.993	2.00499e-10
DLGAP1	3.83161e-14	0.294242	0.914	0.842	1.04028e-09
CCDC85A	5.48771e-14	0.252677	0.888	0.812	1.48991e-09
SEMA3A	1.6251e-13	0.256302	0.998	0.98	4.41214e-09
AC068587.4	3.16379e-13	-0.396498	0.852	0.86	8.5897e-09
IGFBP5	5.57764e-13	0.268542	0.991	0.978	1.51433e-08
SERF2	1.41111e-12	-0.299572	0.982	0.99	3.83117e-08
PLD5	8.01158e-12	-0.398116	0.932	0.924	2.17514e-07
FOS	9.64402e-11	0.253839	0.872	0.794	2.61835e-06
AC112770.1	1.19468e-10	0.293648	0.651	0.531	3.24356e-06
NPSR1-AS1	1.61029e-10	0.267256	0.964	0.927	4.37193e-06
BRINP3	1.72544e-10	-0.405609	0.525	0.625	4.68457e-06
BEX3	1.84703e-10	-0.31982	0.979	0.99	5.01468e-06
CNTNAP5	1.03439e-09	-0.312372	0.457	0.551	2.80836e-05
NRXN3	8.13948e-09	-0.367673	0.832	0.857	0.000220987
IGFBP2	1.56447e-08	-0.421896	0.53	0.594	0.000424754
TMSB4X	1.24489e-07	-0.29235	0.987	0.992	0.00337988
BEX1	1.74491e-07	-0.254578	0.971	0.977	0.00473744
MT-ATP8	2.1841e-07	-0.252938	0.994	0.978	0.00592984
RORA	2.70726e-07	-0.326523	0.96	0.956	0.00735022

### Sheet: neg.ctrl
	p_val	avg_log2FC	pct.1	pct.2	p_val_adj
NPW	1.06554e-62	1.05431	0.811	0.644	2.89293e-58
BRI3	5.14147e-28	0.387327	0.953	0.961	1.39591e-23
ACVR1C	1.83974e-25	-0.363517	0.971	0.979	4.99488e-21
ITGA1	9.45194e-24	-0.292744	0.734	0.853	2.5662e-19
SERF2	2.01081e-21	0.598435	0.976	0.99	5.45935e-17
SH3KBP1	2.20279e-21	-0.277391	0.937	0.958	5.98056e-17
SQSTM1	1.18763e-20	0.30838	0.956	0.967	3.22441e-16
ROBO2	2.94153e-20	-0.38418	0.942	0.958	7.98624e-16
CSTB	2.95498e-20	0.391995	0.954	0.975	8.02277e-16
TLE4	5.57345e-19	-0.285564	0.664	0.797	1.51319e-14
CACNA2D1	2.36861e-18	-0.369257	0.991	0.994	6.43079e-14
PCDH7	3.17844e-18	-0.463428	0.857	0.917	8.62946e-14
VIM	6.3685e-18	0.771323	0.703	0.592	1.72905e-13
SEMA3A	1.61435e-17	-0.294159	0.972	0.98	4.38296e-13
INS	2.2428e-17	-0.466155	1	1	6.08919e-13
GNAS	4.01225e-17	-0.296097	1	1	1.08933e-12
H3F3B	8.68056e-17	0.316761	0.985	0.99	2.35677e-12
RBX1	1.04101e-16	0.319828	0.984	0.984	2.82634e-12
FSTL5	1.46552e-16	-0.397145	0.941	0.955	3.97888e-12
FTH1	1.47039e-16	0.395696	0.992	0.994	3.9921e-12
LAMTOR4	8.45934e-16	0.256497	0.942	0.959	2.29671e-11
MAN1A1	1.1167e-15	-0.270325	0.983	0.985	3.03184e-11
AL138694.1	1.70168e-15	-0.286405	0.918	0.956	4.62007e-11
CHST9	2.58019e-15	-0.269701	0.961	0.97	7.00522e-11
TMSB4X	4.01018e-15	0.370053	0.984	0.992	1.08876e-10
CDH18	5.67291e-15	-0.468731	0.894	0.931	1.5402e-10
TBCA	6.11013e-15	0.296597	0.989	0.991	1.6589e-10
DDT	7.9451e-15	0.310693	0.921	0.928	2.15709e-10
NDUFA7	1.51561e-14	0.271295	0.9	0.916	4.11488e-10
HS3ST5	1.93355e-14	-0.372916	0.839	0.903	5.24959e-10
PSD3	2.55851e-14	-0.273801	0.98	0.98	6.94636e-10
GCG	3.11217e-14	0.730213	0.988	0.994	8.44953e-10
MICOS10	3.33334e-14	0.279169	0.942	0.959	9.05001e-10
CDH8	5.12497e-14	-0.276368	0.837	0.88	1.39143e-09
UQCC2	9.33153e-14	0.257702	0.918	0.931	2.53351e-09
SMDT1	9.33326e-14	0.25378	0.938	0.955	2.53398e-09
SGCD	1.78019e-13	-0.329045	0.985	0.981	4.83323e-09
LINC02197	2.44978e-13	-0.253803	0.959	0.969	6.65116e-09
KCTD16	2.68947e-13	-0.314075	0.932	0.961	7.30191e-09
LSM7	7.08964e-13	0.271862	0.938	0.962	1.92484e-08
SEMA5A	7.20939e-13	-0.277693	0.862	0.913	1.95735e-08
C1QL1	7.56694e-13	-0.25625	0.984	0.995	2.05443e-08
GRIK2	7.8649e-13	-0.254851	0.932	0.943	2.13532e-08
HMGN3	7.94746e-13	0.320465	0.983	0.988	2.15774e-08
ATOX1	1.12778e-12	0.294643	0.934	0.954	3.06193e-08
MT-ND3	1.69331e-12	-0.255905	1	0.998	4.59733e-08
FEV	1.78897e-12	0.59063	0.798	0.757	4.85706e-08
LINGO2	1.85035e-12	-0.298204	0.941	0.951	5.02371e-08
RPLP1	2.14585e-12	0.269322	0.989	0.994	5.82598e-08
S100A6	2.4343e-12	0.360469	0.917	0.924	6.60914e-08
PCP4	2.63689e-12	-0.29111	0.833	0.912	7.15917e-08
FTL	2.84431e-12	0.4239	1	1	7.7223e-08
MT-ATP8	6.17794e-12	-0.25101	0.946	0.978	1.67731e-07
HCN1	6.46921e-12	-0.283415	0.881	0.927	1.75639e-07
C9orf16	7.40614e-12	0.415292	0.957	0.976	2.01077e-07
BEX1	1.1817e-11	0.330408	0.972	0.977	3.20831e-07
ERO1B	1.92018e-11	-0.271018	0.983	0.988	5.2133e-07
DLGAP1	2.25694e-11	-0.283001	0.775	0.842	6.1276e-07
IGFBP2	4.73906e-11	0.258373	0.66	0.594	1.28665e-06
LINC00511	5.17309e-11	-0.324526	0.847	0.884	1.4045e-06
S100A11	6.44322e-11	0.302422	0.898	0.889	1.74933e-06
BEX2	7.49739e-11	0.256163	0.957	0.967	2.03554e-06
CCSER1	8.63151e-11	-0.418097	0.969	0.983	2.34346e-06
NOP10	1.05572e-10	0.275498	0.94	0.96	2.86628e-06
MIEN1	2.48661e-10	0.255955	0.854	0.886	6.75114e-06
RPL32	2.69425e-10	0.282612	0.987	0.993	7.31488e-06
TXN	3.58103e-10	0.256957	0.928	0.948	9.72251e-06
IAPP	5.31718e-10	-0.359838	0.797	0.905	1.44361e-05
OST4	5.52975e-10	0.343709	0.946	0.958	1.50133e-05
B2M	9.16633e-10	0.274232	0.905	0.907	2.48866e-05
RGS6	1.10589e-09	-0.278989	0.811	0.865	3.0025e-05
CRYBA2	2.18025e-09	0.604523	0.993	0.993	5.91937e-05
ATP5MC2	2.43282e-09	0.252896	0.959	0.973	6.6051e-05
GABARAP	3.39831e-09	0.273228	0.984	0.99	9.2264e-05
PDE4D	3.79675e-09	-0.253708	0.987	0.979	0.000103082
LRRTM4	4.46284e-09	-0.335391	0.858	0.887	0.000121166
RPS28	5.6907e-09	0.39459	0.993	0.993	0.000154502
RPL8	8.41241e-09	0.25769	0.983	0.99	0.000228397
C19orf53	1.05523e-08	0.280794	0.946	0.962	0.000286496
BEX3	1.1122e-08	0.381982	0.965	0.99	0.000301962
SELENOW	1.98542e-08	0.274131	0.936	0.95	0.000539042
LINC00907	2.09841e-08	-0.271322	0.963	0.958	0.000569719
GNG5	2.23048e-08	0.270425	0.912	0.933	0.000605576
COX17	2.24195e-08	0.304152	0.941	0.968	0.000608689
ETV1	3.11192e-08	0.270333	0.735	0.71	0.000844887
COMMD6	4.63799e-08	0.267289	0.956	0.973	0.00125921
ATP5MC1	1.2047e-07	0.259723	0.938	0.955	0.00327076
NEFM	1.89933e-07	-0.298479	0.83	0.88	0.00515668
FAU	1.93279e-07	0.283026	0.979	0.989	0.00524753
RPL11	2.32529e-07	0.294193	0.989	0.99	0.00631316
UBL5	3.67052e-07	0.258531	0.948	0.972	0.00996545
PLCB1	3.74922e-07	-0.253038	0.917	0.947	0.0101791
OPCML	4.01573e-07	-0.271985	0.853	0.89	0.0109027
S100A10	4.1011e-07	0.339123	0.885	0.883	0.0111345
FGF13	4.7347e-07	0.26161	0.451	0.343	0.0128547
KRT10	5.95929e-07	0.255976	0.938	0.946	0.0161795
MIF	1.26257e-06	0.251903	0.983	0.988	0.0342787

### Sheet: pos.neg
	p_val	avg_log2FC	pct.1	pct.2	p_val_adj
ACVR1C	2.10693e-116	0.7581	0.998	0.971	5.72031e-112
GCG	2.64165e-107	-2.40928	0.981	0.988	7.17207e-103
FEV	6.59598e-84	-1.41395	0.576	0.798	1.79081e-79
ITGA1	9.9172e-84	0.536477	0.943	0.734	2.69252e-79
PCDH7	3.58533e-83	0.895514	0.994	0.857	9.73418e-79
TPH1	5.2068e-81	-0.970602	0.341	0.667	1.41365e-76
NPW	1.7725e-78	-1.09963	0.629	0.811	4.81235e-74
ARX	5.32859e-76	-0.463236	0.149	0.502	1.44671e-71
CACNA2D1	1.47509e-73	0.712727	1	0.991	4.00487e-69
SEC24D	1.02153e-72	0.450494	0.999	0.972	2.77345e-68
MAN1A1	3.60918e-71	0.537953	0.999	0.983	9.79892e-67
ROBO2	6.67347e-70	0.736288	0.998	0.942	1.81185e-65
SH3KBP1	1.3126e-69	0.494008	0.988	0.937	3.56371e-65
CHST9	7.45022e-69	0.60238	0.999	0.961	2.02273e-64
SLC9A9	1.81418e-66	0.439716	0.826	0.513	4.92549e-62
VIM	1.01288e-65	-1.52303	0.443	0.703	2.74997e-61
TLE4	2.09217e-64	0.530851	0.893	0.664	5.68024e-60
PLXNA2	9.35945e-64	0.535255	0.999	0.96	2.54109e-59
BACE2	1.20563e-63	0.554657	0.875	0.57	3.27327e-59
CADM1	1.15253e-62	0.50659	1	0.981	3.12911e-58
HS3ST5	5.28592e-60	0.766668	0.952	0.839	1.43513e-55
SST	9.75113e-60	-1.53702	0.815	0.908	2.64743e-55
PSD3	1.4636e-59	0.569636	0.999	0.98	3.97366e-55
HS6ST2	3.11689e-59	0.498836	0.777	0.448	8.46236e-55
PLAGL1	8.39836e-59	0.636649	0.961	0.817	2.28016e-54
AQP4-AS1	3.41093e-58	0.446044	0.967	0.762	9.26068e-54
TMCC3	1.02617e-57	0.382778	0.976	0.877	2.78604e-53
COL5A2	2.80402e-57	-1.00327	0.378	0.62	7.61291e-53
CDH8	3.37713e-57	0.566667	0.951	0.837	9.16892e-53
GSTP1	2.25608e-56	-0.475872	0.72	0.829	6.12525e-52
CRYBA2	2.53801e-56	-1.42064	0.986	0.993	6.89069e-52
PTCH1	3.60952e-56	0.30775	0.909	0.687	9.79984e-52
RPS11	8.7629e-56	0.345768	0.984	0.976	2.37913e-51
SERF2	6.03958e-55	-0.898007	0.982	0.976	1.63975e-50
STAC	6.11553e-55	-0.530287	0.309	0.581	1.66037e-50
RGS6	8.57743e-55	0.694723	0.949	0.811	2.32877e-50
MYH10	1.55995e-54	0.356671	0.999	0.98	4.23527e-50
SEMA5A	2.5988e-54	0.530766	0.965	0.862	7.05574e-50
FSTL5	5.14095e-54	0.692271	0.989	0.941	1.39577e-49
GAPDH	7.01598e-54	-0.554867	0.985	0.991	1.90484e-49
CBLN1	9.53872e-54	-0.495781	0.41	0.649	2.58976e-49
SEMA3A	9.04529e-53	0.550461	0.998	0.972	2.4558e-48
SGCD	1.02612e-52	0.662319	0.999	0.985	2.78592e-48
EYS	1.12718e-52	0.674789	0.922	0.71	3.06029e-48
RPIA	2.2873e-52	0.282994	0.907	0.708	6.21003e-48
ZDHHC14	3.11696e-52	0.430553	0.998	0.963	8.46255e-48
IAPP	3.14776e-52	0.468957	0.976	0.797	8.54616e-48
CDH18	4.10965e-51	0.815718	0.981	0.894	1.11577e-46
ERO1B	4.53043e-51	0.523065	0.999	0.983	1.23001e-46
SLIT3	1.48096e-50	-0.457363	0.165	0.443	4.0208e-46
VEGFB	2.85066e-50	-0.390092	0.959	0.957	7.73953e-46
LINC00511	5.82824e-50	0.545525	0.957	0.847	1.58237e-45
ANKRD6	1.10524e-49	0.395355	0.952	0.815	3.00072e-45
GFPT1	1.9207e-49	0.279713	0.997	0.979	5.2147e-45
PLPPR5	3.13158e-49	0.37454	0.996	0.94	8.50224e-45
INS	4.09305e-49	0.60371	1	1	1.11126e-44
MGLL	6.74302e-49	-0.325796	0.221	0.478	1.83073e-44
FNDC3A	1.05004e-48	0.394114	1	0.988	2.85086e-44
ENO2	2.99454e-48	-0.32264	0.815	0.867	8.13018e-44
SMDT1	4.83208e-48	-0.474038	0.939	0.938	1.31191e-43
SLC30A8	7.73086e-48	0.425003	0.992	0.956	2.09893e-43
SFMBT2	1.23043e-47	0.35331	0.886	0.657	3.34062e-43
WASF3	1.6463e-47	0.356618	0.987	0.93	4.4697e-43
EDARADD	1.88573e-47	0.420174	0.974	0.871	5.11976e-43
SSTR2	5.27331e-47	-0.626242	0.77	0.839	1.4317e-42
HCN1	1.05564e-46	0.547655	0.981	0.881	2.86605e-42
GLI3	1.25036e-46	-0.263987	0.14	0.398	3.39473e-42
ATP6V0B	1.61769e-46	-0.440118	0.988	0.981	4.39203e-42
MPP6	3.52061e-46	0.404427	0.988	0.914	9.55845e-42
TMEM132B	9.79002e-46	0.415333	0.985	0.914	2.65799e-41
APOE	3.3002e-45	-0.439986	0.724	0.818	8.96004e-41
GPR158	4.73083e-45	0.389548	0.967	0.818	1.28442e-40
ATOX1	6.07328e-45	-0.502822	0.954	0.934	1.64889e-40
UQCC2	4.23397e-44	-0.431214	0.917	0.918	1.14952e-39
SSR1	9.82214e-44	0.272912	0.988	0.959	2.66671e-39
PLPPR4	1.28587e-43	0.272504	0.781	0.537	3.49114e-39
RAB3C	1.32719e-43	-0.540328	0.963	0.956	3.60333e-39
SHC2	2.40157e-43	-0.263307	0.973	0.972	6.52027e-39
CKB	3.10033e-43	-0.449807	0.911	0.928	8.41739e-39
FGF13	3.16091e-43	-0.492547	0.187	0.451	8.58188e-39
ASAP1	3.9792e-43	0.36851	0.999	0.984	1.08035e-38
CTNNB1	4.19445e-43	0.276951	0.994	0.967	1.13879e-38
LINGO2	5.19837e-43	0.516652	0.988	0.941	1.41136e-38
SAT2	5.36034e-43	-0.313526	0.907	0.916	1.45533e-38
GAS2L3	5.57741e-43	0.376229	0.937	0.813	1.51427e-38
DLGAP1	9.88524e-43	0.577243	0.914	0.775	2.68384e-38
NDUFS7	1.17896e-42	-0.348703	0.913	0.917	3.20087e-38
HSPA5	1.3057e-42	0.424013	0.996	0.979	3.54496e-38
LMO2	2.23955e-42	0.38603	0.95	0.849	6.08037e-38
SLC16A12	3.82982e-42	0.341923	0.969	0.862	1.0398e-37
PCP4	5.28149e-42	0.518463	0.962	0.833	1.43392e-37
AKR7A2	2.35672e-41	-0.305032	0.821	0.855	6.3985e-37
RPL23	2.38198e-41	0.361517	0.984	0.959	6.46706e-37
DYNLRB1	2.63715e-41	-0.373881	0.965	0.957	7.15987e-37
FGF12	5.48549e-41	0.42383	0.995	0.968	1.48931e-36
CXCL12	9.61932e-41	0.271369	0.627	0.349	2.61165e-36
RPP21	1.12659e-40	-0.36341	0.885	0.888	3.05869e-36
RBX1	1.14245e-40	-0.49588	0.984	0.984	3.10174e-36
PLXNC1	1.27752e-40	0.268751	0.996	0.967	3.46848e-36
CRTAC1	2.28377e-40	0.277019	0.691	0.388	6.20043e-36
ARL2	2.49029e-40	-0.371331	0.934	0.934	6.76113e-36
GPD2	5.60542e-40	0.337542	0.983	0.93	1.52187e-35
RNF128	5.98452e-40	0.28547	0.945	0.85	1.6248e-35
PCSK1N	6.43691e-40	-0.493395	0.999	0.997	1.74762e-35
CAMTA1	2.24993e-39	-0.27262	0.992	0.987	6.10856e-35
ATP5F1D	2.47482e-39	-0.394184	0.968	0.961	6.71913e-35
PLEKHA5	5.22385e-39	0.398754	0.996	0.977	1.41827e-34
GPX4	5.92361e-39	-0.419489	0.968	0.954	1.60826e-34
TIMM17B	9.51493e-39	-0.334047	0.867	0.862	2.5833e-34
CHST11	1.18604e-38	0.339532	0.934	0.793	3.22011e-34
LINC02197	1.85488e-38	0.465466	0.994	0.959	5.03601e-34
MAN2A1	2.56137e-38	0.285701	0.994	0.945	6.95412e-34
TMSB4X	2.9391e-38	-0.662403	0.987	0.984	7.97966e-34
UBE2S	4.19215e-38	-0.346792	0.89	0.909	1.13817e-33
ASPH	4.68877e-38	0.732038	0.944	0.843	1.273e-33
ATP11A	6.33713e-38	0.250124	0.972	0.876	1.72053e-33
CCSER1	6.85903e-38	0.667503	0.999	0.969	1.86223e-33
CUTA	1.36776e-37	-0.405981	0.976	0.967	3.71347e-33
HSD17B14	1.44832e-37	-0.262045	0.87	0.889	3.9322e-33
TMEM196	1.55596e-37	0.394869	0.995	0.972	4.22443e-33
MAP2	2.31806e-37	0.379412	0.999	0.987	6.29353e-33
COX6B1	3.33329e-37	-0.462559	0.968	0.956	9.04989e-33
CACNA1E	3.76892e-37	0.295016	0.96	0.806	1.02326e-32
PLXDC2	4.20835e-37	0.392058	0.994	0.967	1.14257e-32
SEMA3C	8.06125e-37	0.314478	0.907	0.697	2.18863e-32
SSBP4	9.34723e-37	-0.268147	0.969	0.969	2.53777e-32
ZNF608	1.08353e-36	0.327717	0.988	0.948	2.94178e-32
HDAC2-AS2	1.47925e-36	0.267356	0.764	0.535	4.01617e-32
NR3C1	1.69671e-36	0.306424	0.999	0.981	4.60656e-32
RUNX1T1	3.18145e-36	0.36736	0.999	0.987	8.63763e-32
RASSF6	3.29196e-36	0.268232	0.974	0.898	8.93767e-32
ABLIM1	3.90415e-36	0.389234	0.999	0.987	1.05998e-31
NME3	3.94389e-36	-0.295868	0.974	0.973	1.07077e-31
AL138694.1	4.01446e-36	0.433665	0.985	0.918	1.08993e-31
LIMS1	7.17241e-36	0.301932	0.995	0.969	1.94731e-31
COX5B	7.69943e-36	-0.482153	0.954	0.946	2.0904e-31
SULF1	1.25247e-35	0.394699	0.798	0.606	3.40046e-31
TMEM176A	1.49841e-35	-0.296971	0.617	0.732	4.06817e-31
SYT7	1.53294e-35	-0.250725	0.732	0.825	4.16193e-31
PFN1	1.96124e-35	-0.428529	0.971	0.965	5.32476e-31
H3F3B	2.06478e-35	-0.474385	0.995	0.985	5.60589e-31
MZT2B	2.38992e-35	-0.410998	0.968	0.96	6.48863e-31
SLC2A13	2.51589e-35	0.317896	0.986	0.921	6.83064e-31
COX8A	2.77992e-35	-0.523145	0.967	0.963	7.54747e-31
HADH	3.07692e-35	0.421204	0.905	0.794	8.35384e-31
PTMS	4.48784e-35	-0.380271	0.968	0.971	1.21845e-30
NBEA	5.34896e-35	0.445752	0.999	0.995	1.45224e-30
SH3BGRL3	5.54991e-35	-0.459448	0.917	0.916	1.5068e-30
HMGCLL1	5.8651e-35	0.298303	0.994	0.965	1.59237e-30
GC	1.09236e-34	-0.30211	0.172	0.396	2.96575e-30
CSRNP3	1.72476e-34	0.309337	0.994	0.965	4.68272e-30
TMEM176B	1.84297e-34	-0.359578	0.801	0.829	5.00368e-30
NPSR1-AS1	3.79031e-34	0.480035	0.964	0.889	1.02907e-29
CNTN4	4.8808e-34	0.51167	0.976	0.909	1.32514e-29
GCNT1	6.67306e-34	0.292161	0.994	0.961	1.81174e-29
CTSZ	8.30584e-34	0.381308	0.933	0.847	2.25504e-29
HSPB1	9.43457e-34	-0.302482	0.306	0.502	2.56149e-29
AGFG1	1.17331e-33	0.263072	0.995	0.971	3.18554e-29
IGFBP2	1.90066e-33	-0.680269	0.53	0.66	5.16029e-29
C9orf16	3.18943e-33	-0.636253	0.967	0.957	8.65931e-29
FKBP8	3.50089e-33	-0.258597	0.952	0.957	9.50492e-29
ARHGAP24	4.75249e-33	-0.546158	0.609	0.774	1.2903e-28
ST6GALNAC5	1.04325e-32	0.443071	0.999	0.972	2.83242e-28
EIF2AK3	1.13422e-32	0.29162	0.912	0.768	3.07941e-28
AC068587.4	1.17295e-32	-0.4992	0.852	0.867	3.18456e-28
UBC	1.68598e-32	-0.299553	0.991	0.984	4.57743e-28
PDZD2	3.30665e-32	0.397457	0.989	0.937	8.97754e-28
GDI1	3.30994e-32	-0.253477	0.942	0.946	8.9865e-28
LINC01146	3.94693e-32	0.285795	0.785	0.57	1.07159e-27
NDUFC1	4.11539e-32	-0.443434	0.915	0.904	1.11733e-27
EDF1	4.96525e-32	-0.320779	0.977	0.96	1.34807e-27
KCTD16	6.75371e-32	0.461402	0.977	0.932	1.83363e-27
KCNK13	9.7861e-32	-0.298606	0.237	0.447	2.65692e-27
PFDN2	1.09544e-31	-0.337415	0.952	0.946	2.97413e-27
PHACTR2	1.19359e-31	0.319481	0.968	0.9	3.2406e-27
NEDD8	1.24374e-31	-0.34544	0.95	0.934	3.37675e-27
AFF3	1.2717e-31	-0.532819	0.341	0.554	3.45266e-27
SESN3	1.40612e-31	0.256171	0.99	0.956	3.8176e-27
DCXR	1.52505e-31	-0.272745	0.826	0.857	4.1405e-27
CSTB	1.65166e-31	-0.473822	0.971	0.954	4.48426e-27
GRIK2	1.75206e-31	0.401554	0.979	0.932	4.75683e-27
GNAT3	1.758e-31	0.258439	0.592	0.308	4.77297e-27
BEX2	2.18009e-31	-0.466126	0.966	0.957	5.91895e-27
LHFPL6	2.35529e-31	0.438687	0.952	0.885	6.39462e-27
FOXO1	2.68837e-31	0.318639	0.997	0.964	7.29893e-27
PEMT	2.94521e-31	-0.284719	0.665	0.75	7.99623e-27
NDUFA7	3.21464e-31	-0.401112	0.908	0.9	8.72776e-27
RPL27A	3.51683e-31	0.27358	0.988	0.977	9.5482e-27
NDUFB2	3.62496e-31	-0.466444	0.976	0.971	9.84176e-27
BEX1	3.81673e-31	-0.584986	0.971	0.972	1.03624e-26
ZNF428	4.37745e-31	-0.304454	0.912	0.925	1.18848e-26
ROR1	4.88941e-31	0.371553	0.991	0.973	1.32748e-26
NDUFA3	5.73297e-31	-0.385242	0.917	0.918	1.5565e-26
LAMTOR4	5.85353e-31	-0.346114	0.962	0.942	1.58923e-26
TRAPPC5	7.38406e-31	-0.271265	0.963	0.956	2.00477e-26
CHD7	7.48373e-31	0.297765	0.999	0.972	2.03183e-26
UQCR11	8.08537e-31	-0.445988	0.974	0.972	2.19518e-26
GNAS	8.15407e-31	0.349929	1	1	2.21383e-26
BRINP1	8.77529e-31	0.274665	0.886	0.728	2.38249e-26
POLR2L	1.12807e-30	-0.334361	0.967	0.957	3.06272e-26
PCSK1	1.5776e-30	0.398051	0.984	0.938	4.28318e-26
TRMT112	2.23194e-30	-0.345182	0.92	0.912	6.05972e-26
PSMA7	2.3758e-30	-0.372344	0.959	0.953	6.4503e-26
MYO3A	2.42838e-30	0.358582	0.996	0.961	6.59305e-26
PLS3	2.74835e-30	0.259215	0.984	0.917	7.46176e-26
TBCB	3.07131e-30	-0.352089	0.97	0.954	8.33861e-26
MAP1LC3A	3.30449e-30	-0.323873	0.981	0.972	8.97169e-26
MICOS10	3.64105e-30	-0.402047	0.963	0.942	9.88544e-26
TOX	3.75133e-30	0.404467	0.995	0.972	1.01849e-25
PBX3	4.87471e-30	0.38153	0.999	0.977	1.32348e-25
DGKB	5.38198e-30	0.422619	0.933	0.817	1.46121e-25
ATP5ME	7.03144e-30	-0.446744	0.954	0.948	1.90904e-25
RNF220	1.04647e-29	-0.556252	0.727	0.784	2.84116e-25
PEAK1	1.42491e-29	0.271925	0.967	0.885	3.86864e-25
CDHR3	1.4769e-29	-0.352833	0.624	0.74	4.00978e-25
VAMP2	1.76463e-29	-0.307526	0.979	0.98	4.79096e-25
BEX3	3.55218e-29	-0.701802	0.979	0.965	9.64416e-25
SQSTM1	6.37641e-29	-0.361573	0.977	0.956	1.7312e-24
QPCT	6.91664e-29	0.32162	0.977	0.92	1.87787e-24
FUT8	7.24041e-29	0.310052	0.988	0.963	1.96577e-24
CADPS	7.24751e-29	0.375691	1	0.989	1.9677e-24
KCNT2	8.87351e-29	0.422931	0.984	0.954	2.40916e-24
PDE4D	9.53541e-29	0.442799	1	0.987	2.58886e-24
AC080132.1	1.1611e-28	0.290672	0.82	0.663	3.1524e-24
TCEAL4	1.2352e-28	-0.275679	0.924	0.91	3.35357e-24
LRMDA	1.34092e-28	-0.416419	0.555	0.742	3.64061e-24
MRPS26	1.42084e-28	-0.250468	0.93	0.918	3.85757e-24
MT-ND6	1.8845e-28	0.360856	0.974	0.871	5.11641e-24
ZNF804A	2.01297e-28	0.37031	0.522	0.276	5.46521e-24
GRB10	3.0376e-28	0.268471	0.946	0.851	8.24709e-24
MYL6	3.15349e-28	-0.362399	0.998	0.995	8.56173e-24
NDUFB7	3.56205e-28	-0.309584	0.957	0.946	9.67096e-24
UBL5	4.26725e-28	-0.507662	0.961	0.948	1.15856e-23
NEXMIF	4.84699e-28	0.263485	0.983	0.901	1.31596e-23
SGPP2	5.1616e-28	0.323553	0.933	0.811	1.40137e-23
NDUFA1	5.33352e-28	-0.390681	0.949	0.945	1.44805e-23
PLCXD3	5.96216e-28	0.352618	0.974	0.921	1.61873e-23
CARTPT	6.41485e-28	-0.361648	0.029	0.158	1.74163e-23
PDE5A	6.63344e-28	0.385442	0.968	0.88	1.80098e-23
ERC1	7.26278e-28	0.288396	0.999	0.988	1.97185e-23
NDUFB11	9.79934e-28	-0.409459	0.971	0.969	2.66052e-23
C19orf53	1.08784e-27	-0.443667	0.955	0.946	2.95349e-23
LRRTM4	1.39851e-27	0.579756	0.944	0.858	3.79694e-23
ATP6V1F	1.81406e-27	-0.324524	0.944	0.94	4.92516e-23
SELENOW	1.91947e-27	-0.445403	0.94	0.936	5.21135e-23
PRKCA	1.91951e-27	0.302938	0.92	0.786	5.21148e-23
MIR217HG	1.92498e-27	0.266401	0.949	0.823	5.22633e-23
PAPSS2	2.21744e-27	0.30372	0.992	0.949	6.02035e-23
BANF1	2.38652e-27	-0.278793	0.942	0.925	6.47941e-23
KIRREL3	4.49497e-27	0.348992	0.855	0.695	1.22038e-22
MIF	5.69204e-27	-0.466212	0.989	0.983	1.54539e-22
NDUFS8	5.85409e-27	-0.27626	0.947	0.941	1.58938e-22
PAUPAR	6.91159e-27	0.37614	0.971	0.888	1.8765e-22
LINC01811	7.79795e-27	-0.50862	0.372	0.578	2.11714e-22
TCF12	1.22726e-26	0.326111	0.998	0.989	3.33201e-22
SNRPD2	2.83147e-26	-0.295838	0.926	0.933	7.68745e-22
PDE3B	2.90611e-26	0.327689	0.996	0.957	7.89008e-22
LINC00907	3.52996e-26	0.420582	0.992	0.963	9.58385e-22
KMT2C	3.9624e-26	0.277147	0.997	0.992	1.07579e-21
GPX3	4.14526e-26	-0.253251	0.667	0.762	1.12544e-21
ALKBH7	4.80596e-26	-0.274942	0.94	0.921	1.30482e-21
AP2S1	5.46109e-26	-0.276252	0.951	0.929	1.48269e-21
PKM	5.76848e-26	-0.254044	0.983	0.973	1.56614e-21
FKBP1B	1.11958e-25	-0.382821	0.84	0.845	3.03965e-21
TLE5	1.35121e-25	-0.254586	0.989	0.985	3.66853e-21
CNTNAP5	1.40564e-25	-0.442172	0.457	0.618	3.81632e-21
BLOC1S1	1.5892e-25	-0.268138	0.905	0.882	4.31467e-21
UCP2	1.67629e-25	-0.331133	0.884	0.886	4.55114e-21
DMKN	1.82705e-25	-0.305618	0.696	0.748	4.96043e-21
HSBP1	2.00164e-25	-0.354929	0.971	0.952	5.43444e-21
TBCA	2.33289e-25	-0.370109	0.996	0.989	6.33379e-21
ATP5MC2	3.15252e-25	-0.428137	0.972	0.959	8.55909e-21
PCLO	3.22793e-25	0.279191	0.999	0.987	8.76383e-21
RABGAP1L	3.46155e-25	0.309915	0.999	0.992	9.39811e-21
NEFM	3.67919e-25	0.389784	0.926	0.83	9.98899e-21
PALLD	3.72406e-25	0.264865	0.994	0.969	1.01108e-20
NDUFA13	3.753e-25	-0.352694	0.994	0.983	1.01894e-20
FMN1	4.04186e-25	0.36659	0.728	0.525	1.09736e-20
FTH1	4.18388e-25	-0.534979	0.995	0.992	1.13592e-20
HINT2	4.49072e-25	-0.258961	0.82	0.838	1.21923e-20
CIAO2B	5.29638e-25	-0.303193	0.932	0.912	1.43797e-20
KHDRBS2	5.52322e-25	0.338508	0.975	0.913	1.49955e-20
MBNL2	5.89902e-25	-0.323867	0.941	0.936	1.60158e-20
TMEM219	6.22755e-25	-0.264324	0.819	0.833	1.69078e-20
IFI6	9.12194e-25	-0.369024	0.961	0.963	2.47661e-20
MBNL1	1.31418e-24	0.260041	0.995	0.969	3.56799e-20
COX7A2L	1.93733e-24	-0.290315	0.981	0.977	5.25986e-20
PTPRM	2.00024e-24	0.322629	0.996	0.979	5.43065e-20
MED12L	2.27626e-24	0.273292	0.917	0.793	6.18004e-20
PAM	2.86375e-24	0.277494	0.999	0.992	7.77508e-20
PRDX5	2.96907e-24	-0.304229	0.974	0.964	8.06102e-20
COX6C	3.07074e-24	-0.422374	0.976	0.961	8.33707e-20
ZNHIT1	3.24464e-24	-0.294701	0.957	0.93	8.80921e-20
LAMTOR2	3.36581e-24	-0.269008	0.935	0.916	9.13818e-20
BCAM	3.71161e-24	-0.27748	0.979	0.957	1.0077e-19
MRPL57	5.67852e-24	-0.32823	0.922	0.909	1.54172e-19
PPIA	6.21381e-24	-0.289066	0.985	0.975	1.68705e-19
SOX5	6.54976e-24	0.326613	0.998	0.975	1.77826e-19
BRI3	7.19816e-24	-0.350353	0.971	0.953	1.9543e-19
HMGN3	7.26595e-24	-0.420805	0.984	0.983	1.97271e-19
MRPL52	7.61537e-24	-0.280132	0.901	0.873	2.06757e-19
PHPT1	8.95873e-24	-0.313435	0.969	0.965	2.4323e-19
TMEM141	1.16766e-23	-0.277973	0.842	0.851	3.17019e-19
LSM7	2.06595e-23	-0.358866	0.957	0.938	5.60905e-19
SELENOH	2.10321e-23	-0.315806	0.959	0.948	5.71023e-19
DNAJC12	2.11982e-23	-0.529532	0.964	0.952	5.75532e-19
TOMM6	2.23091e-23	-0.312705	0.928	0.916	6.05692e-19
NDUFC2	2.38009e-23	-0.436131	0.947	0.933	6.46195e-19
STC1	2.9907e-23	-0.318542	0.344	0.506	8.11975e-19
DDC	3.09419e-23	-0.407225	0.914	0.921	8.40072e-19
DCTN3	3.35821e-23	-0.271455	0.929	0.924	9.11755e-19
LAMTOR5	3.43391e-23	-0.296661	0.933	0.92	9.32308e-19
SOD1	4.40761e-23	-0.298276	0.932	0.926	1.19667e-18
ATP6V0C	5.36538e-23	-0.323817	0.979	0.968	1.4567e-18
ATP5MF	5.44184e-23	-0.312907	0.949	0.941	1.47746e-18
B2M	6.56073e-23	-0.42729	0.912	0.905	1.78124e-18
ATP5PF	7.38068e-23	-0.365674	0.971	0.957	2.00385e-18
BSCL2	8.95832e-23	-0.292016	0.978	0.964	2.43219e-18
WDR83OS	9.55674e-23	-0.331621	0.952	0.954	2.59466e-18
MRPL33	1.15399e-22	-0.359984	0.953	0.93	3.13307e-18
PRUNE2	1.34616e-22	0.258478	0.986	0.952	3.65484e-18
NRXN1	1.3772e-22	0.332571	0.999	0.988	3.73909e-18
TPI1	1.84846e-22	-0.260028	0.969	0.961	5.01856e-18
TMA7	2.80335e-22	-0.50827	0.98	0.969	7.6111e-18
NDUFA11	3.10024e-22	-0.437809	0.957	0.929	8.41714e-18
DRAP1	4.21995e-22	-0.277931	0.907	0.897	1.14572e-17
SPATS2L	4.33601e-22	-0.28197	0.602	0.695	1.17723e-17
MICOS13	5.34011e-22	-0.27294	0.938	0.913	1.44984e-17
NDUFAF3	6.06228e-22	-0.289566	0.882	0.861	1.64591e-17
COX17	6.86774e-22	-0.453387	0.957	0.941	1.86459e-17
UNC5C	7.57631e-22	0.368204	0.89	0.774	2.05697e-17
ELOB	7.80906e-22	-0.42329	0.974	0.973	2.12016e-17
ATP5PO	8.05078e-22	-0.302316	0.919	0.904	2.18579e-17
FMC1	9.046e-22	-0.262286	0.862	0.863	2.45599e-17
HCFC1R1	9.41894e-22	-0.268938	0.854	0.85	2.55724e-17
MRPL41	1.18062e-21	-0.296554	0.939	0.921	3.20538e-17
NDUFB1	1.3649e-21	-0.409184	0.958	0.948	3.7057e-17
IRX1	1.48466e-21	-0.271246	0.615	0.697	4.03085e-17
ISL1	1.67078e-21	0.278171	0.991	0.957	4.53616e-17
S100A13	1.68515e-21	-0.351844	0.932	0.916	4.57518e-17
PSMB6	1.9056e-21	-0.26667	0.89	0.892	5.17371e-17
CFL1	2.14358e-21	-0.276934	0.986	0.976	5.81982e-17
WFDC2	2.26907e-21	-0.271527	0.737	0.791	6.16052e-17
MTLN	2.89462e-21	-0.344985	0.839	0.847	7.8589e-17
TUBA1B	3.76474e-21	-0.315669	0.964	0.954	1.02213e-16
SLC4A10	5.0097e-21	0.264627	0.91	0.786	1.36013e-16
RORA	5.61977e-21	-0.55228	0.96	0.969	1.52577e-16
ST18	6.39255e-21	0.302996	0.992	0.973	1.73558e-16
HSPE1	6.84525e-21	-0.373546	0.967	0.954	1.85849e-16
NOP10	7.23946e-21	-0.373856	0.953	0.94	1.96551e-16
S100A11	1.09192e-20	-0.412756	0.88	0.898	2.96455e-16
TIMM13	1.26172e-20	-0.301892	0.941	0.925	3.42556e-16
HDAC9	1.44061e-20	-0.572164	0.778	0.849	3.91126e-16
NEBL	1.46814e-20	0.318361	0.998	0.991	3.98599e-16
ZFAND3	1.61546e-20	0.268845	1	0.988	4.38598e-16
RPL32	1.65172e-20	-0.428265	0.989	0.987	4.48443e-16
IGFBP5	1.97428e-20	0.376996	0.991	0.963	5.36016e-16
NPTX2	2.11937e-20	0.254924	0.937	0.838	5.75409e-16
STMN1	3.07214e-20	-0.388002	0.981	0.981	8.34086e-16
RGS4	3.32311e-20	-0.418306	0.684	0.724	9.02223e-16
OAZ1	3.46545e-20	-0.338323	0.977	0.979	9.40869e-16
ZNF706	4.07027e-20	-0.275804	0.953	0.932	1.10508e-15
C5orf38	4.82047e-20	-0.295955	0.625	0.68	1.30876e-15
TTC28	5.51207e-20	0.277981	0.995	0.975	1.49653e-15
OST4	7.41133e-20	-0.459969	0.951	0.946	2.01218e-15
UQCRQ	1.09775e-19	-0.484731	0.964	0.944	2.98038e-15
GRIA4	1.36019e-19	0.369692	0.982	0.94	3.6929e-15
METRN	1.59508e-19	-0.279589	0.955	0.941	4.33065e-15
ATP5IF1	2.05497e-19	-0.36368	0.968	0.963	5.57925e-15
MIEN1	2.50476e-19	-0.340238	0.885	0.854	6.80043e-15
ATP5MD	2.64048e-19	-0.439934	0.981	0.961	7.16891e-15
PEBP1	2.65469e-19	-0.269775	0.966	0.949	7.20749e-15
SAP18	3.68616e-19	-0.293982	0.945	0.929	1.00079e-14
LAMTOR1	3.87626e-19	-0.264499	0.941	0.924	1.0524e-14
RPS26	4.11968e-19	-0.474011	0.984	0.967	1.11849e-14
TAGLN2	4.35839e-19	-0.268396	0.946	0.936	1.1833e-14
COX4I1	6.16405e-19	-0.281576	0.973	0.969	1.67354e-14
ATP5MC3	6.56674e-19	-0.350442	0.96	0.954	1.78287e-14
DHRS2	8.05232e-19	0.280039	0.95	0.894	2.1862e-14
PRDX2	9.70211e-19	-0.276231	0.97	0.956	2.63412e-14
S100A6	1.0028e-18	-0.550633	0.913	0.917	2.72261e-14
RPL19	1.21607e-18	-0.379535	0.987	0.985	3.30163e-14
RPS4Y1	1.26243e-18	-0.306776	0.871	0.871	3.42749e-14
ARHGAP6	1.41008e-18	0.258162	0.95	0.886	3.82837e-14
GAP43	1.43982e-18	0.260726	0.895	0.801	3.90911e-14
GNG3	1.59979e-18	-0.369545	0.49	0.605	4.34344e-14
NDUFB4	1.60253e-18	-0.324674	0.935	0.938	4.35087e-14
VTN	1.65414e-18	-0.389434	0.918	0.908	4.49098e-14
RPL8	1.74337e-18	-0.379873	0.987	0.983	4.73326e-14
COL6A6	2.22424e-18	0.293155	0.294	0.129	6.03882e-14
LINC02653	2.40251e-18	0.302464	0.481	0.289	6.52282e-14
SEM1	2.66113e-18	-0.311348	0.987	0.968	7.22496e-14
COX7A2	2.85033e-18	-0.470101	0.974	0.967	7.73866e-14
ROBO1	2.88487e-18	0.350545	0.989	0.957	7.83243e-14
CHGB	3.00052e-18	-0.260113	0.982	0.971	8.14641e-14
GUCY1A2	3.05547e-18	0.279274	0.982	0.95	8.2956e-14
ETV1	4.21259e-18	-0.402723	0.692	0.735	1.14372e-13
DPP4	4.36677e-18	-0.393889	0.631	0.697	1.18558e-13
GNG5	4.54579e-18	-0.393922	0.946	0.912	1.23418e-13
ATP5MC1	4.99673e-18	-0.369067	0.95	0.938	1.35661e-13
NDUFAB1	5.83782e-18	-0.299167	0.954	0.934	1.58497e-13
GABARAPL2	5.94616e-18	-0.325436	0.973	0.95	1.61438e-13
AC112770.1	7.53832e-18	0.410619	0.651	0.497	2.04665e-13
DDT	8.12025e-18	-0.332707	0.939	0.921	2.20465e-13
SNRPG	9.04623e-18	-0.308061	0.941	0.918	2.45605e-13
DYNLT1	1.1372e-17	-0.275949	0.966	0.95	3.08751e-13
HIGD2A	1.29288e-17	-0.301272	0.914	0.901	3.51017e-13
PET100	1.96611e-17	-0.262789	0.917	0.896	5.33798e-13
CACNB2	2.14577e-17	0.272748	0.999	0.989	5.82577e-13
C4orf48	2.49759e-17	-0.430282	0.984	0.98	6.78096e-13
CHCHD10	2.58375e-17	-0.277417	0.907	0.892	7.01489e-13
UTRN	2.94238e-17	0.25207	0.892	0.784	7.98856e-13
RPS15	4.91379e-17	-0.317565	0.988	0.98	1.33409e-12
TSTD1	4.99661e-17	-0.299146	0.932	0.929	1.35658e-12
CDH10	5.432e-17	0.307805	0.955	0.884	1.47479e-12
NDUFB3	6.98483e-17	-0.288089	0.877	0.851	1.89638e-12
POMP	8.6571e-17	-0.266027	0.942	0.928	2.3504e-12
PFDN5	1.04829e-16	-0.253187	0.987	0.98	2.84611e-12
RPL36	1.17685e-16	-0.321558	0.988	0.981	3.19514e-12
SDK1	1.41768e-16	0.341278	0.996	0.973	3.84899e-12
RIMS1	1.69269e-16	0.256231	0.785	0.647	4.59566e-12
AC010642.2	1.80329e-16	-0.316518	0.918	0.906	4.89592e-12
NKAIN2	2.25299e-16	0.327997	0.46	0.284	6.11686e-12
SERPINA1	2.94211e-16	-0.260571	0.234	0.382	7.98783e-12
MMP16	3.32873e-16	0.260811	0.941	0.886	9.03749e-12
COX7C	3.87762e-16	-0.31756	0.979	0.971	1.05277e-11
EIF3K	5.31204e-16	-0.252182	0.947	0.916	1.44222e-11
GUK1	8.01651e-16	-0.263287	0.953	0.934	2.17648e-11
NAV3	1.56241e-15	0.296225	1	0.987	4.24194e-11
UQCR10	1.57435e-15	-0.386502	0.967	0.957	4.27437e-11
TUBB	1.64259e-15	-0.256227	0.972	0.961	4.45962e-11
ATP6V1G1	1.95828e-15	-0.287503	0.98	0.964	5.31672e-11
DACH1	2.15642e-15	0.261346	0.999	0.983	5.85467e-11
S100A10	2.48027e-15	-0.533899	0.861	0.885	6.73392e-11
DYNLL1	2.56027e-15	-0.311526	0.972	0.976	6.95112e-11
CALB2	3.34257e-15	0.283991	0.952	0.909	9.07508e-11
RBP4	4.71062e-15	0.526004	0.594	0.443	1.27893e-10
PIP5K1B	4.72926e-15	-0.31371	0.844	0.878	1.284e-10
NENF	4.87703e-15	-0.328456	0.946	0.934	1.32411e-10
CNTNAP2	6.20836e-15	0.326071	0.989	0.968	1.68557e-10
RPS28	8.91074e-15	-0.466214	0.995	0.993	2.41927e-10
ALDH1A1	9.63341e-15	0.321663	0.994	0.963	2.61547e-10
PLCL1	1.18016e-14	-0.463806	0.852	0.871	3.20412e-10
MYL12B	1.20255e-14	-0.257873	0.957	0.932	3.26492e-10
IRX2	2.32917e-14	-0.318162	0.778	0.798	6.3237e-10
CACNA2D3	2.38493e-14	0.566074	0.568	0.431	6.47509e-10
LSAMP	2.51483e-14	0.267972	1	0.993	6.82776e-10
H1FX	3.54101e-14	-0.26079	0.958	0.957	9.61385e-10
GABARAP	4.8942e-14	-0.33881	0.987	0.984	1.32878e-09
NDUFA4	8.46917e-14	-0.277467	0.882	0.855	2.29938e-09
RPLP1	9.42252e-14	-0.325006	0.996	0.989	2.55821e-09
MDK	9.463e-14	-0.322027	0.87	0.859	2.5692e-09
EIF1	1.05523e-13	-0.299986	0.995	0.993	2.86495e-09
CNIH2	1.06054e-13	-0.305575	0.971	0.968	2.87938e-09
RPL29	1.29741e-13	-0.310601	0.976	0.968	3.52247e-09
TXN	1.46123e-13	-0.309539	0.944	0.928	3.96723e-09
COPS9	2.09664e-13	-0.269881	0.959	0.959	5.69238e-09
IER2	2.2165e-13	-0.266006	0.601	0.663	6.01779e-09
PCBD1	4.33975e-13	-0.303233	0.972	0.959	1.17824e-08
COX7B	4.48579e-13	-0.27475	0.951	0.934	1.21789e-08
SRP14	7.17669e-13	-0.30766	0.983	0.973	1.94847e-08
NDUFA6	9.67981e-13	-0.253126	0.88	0.849	2.62807e-08
AC090679.2	1.12875e-12	0.406339	0.826	0.758	3.06456e-08
NEUROD1	2.28596e-12	0.274153	0.958	0.926	6.20638e-08
DACH2	2.96458e-12	0.286771	0.979	0.952	8.04883e-08
UCHL1	3.93082e-12	-0.362503	0.992	0.987	1.06722e-07
NOL4	4.02845e-12	0.257012	0.999	0.979	1.09372e-07
TENM2	5.1888e-12	0.269836	0.986	0.967	1.40876e-07
ATP5MG	6.50706e-12	-0.317824	0.985	0.984	1.76667e-07
OPCML	9.80416e-12	0.297504	0.913	0.853	2.66183e-07
NRXN3	1.12844e-11	-0.369467	0.832	0.858	3.06373e-07
BTF3	1.12979e-11	-0.258607	0.969	0.965	3.06737e-07
TFF3	1.16546e-11	-0.26523	0.608	0.656	3.16423e-07
BRINP3	1.90179e-11	-0.310392	0.525	0.64	5.16335e-07
H2AFZ	1.98046e-11	-0.287083	0.962	0.944	5.37694e-07
RNASEK	2.22909e-11	-0.279799	0.99	0.973	6.05197e-07
ADARB2	4.92114e-11	0.28937	0.981	0.96	1.33609e-06
HINT1	5.00322e-11	-0.368172	0.991	0.98	1.35837e-06
FAU	6.03498e-11	-0.342923	0.986	0.979	1.6385e-06
COX5A	1.02354e-10	-0.269944	0.965	0.949	2.77892e-06
TTR	1.11868e-10	-0.535493	1	1	3.03721e-06
ATP5F1E	1.1545e-10	-0.383605	0.998	0.993	3.13447e-06
CDK14	1.22809e-10	0.272173	0.852	0.801	3.33428e-06
GLUL	1.33276e-10	-0.257859	0.842	0.823	3.61844e-06
KRT10	1.36128e-10	-0.292514	0.952	0.938	3.69586e-06
PLCB1	1.53019e-10	0.276555	0.957	0.917	4.15445e-06
CAMK1D	1.59058e-10	-0.261821	0.958	0.961	4.31841e-06
RPS7	1.97976e-10	-0.279998	0.994	0.981	5.37504e-06
RPL11	2.08546e-10	-0.352681	0.992	0.989	5.66201e-06
TAGLN3	2.22764e-10	-0.282963	0.898	0.898	6.04803e-06
PLD5	6.43678e-10	-0.366773	0.932	0.925	1.74759e-05
KCTD12	7.17733e-10	-0.266586	0.795	0.782	1.94865e-05
FTL	1.15254e-09	-0.383752	1	1	3.12913e-05
RPS27L	1.29733e-09	-0.298141	0.935	0.901	3.52226e-05
RPL26	2.55865e-09	-0.260065	0.984	0.975	6.94672e-05
GCHFR	2.77287e-09	-0.262784	0.917	0.897	7.52835e-05
RPL36AL	2.8546e-09	-0.259784	0.966	0.941	7.75024e-05
RPL39	3.59775e-09	-0.321179	0.986	0.979	9.76788e-05
PTPRD	4.53097e-09	0.28515	0.957	0.932	0.000123016
TMEM258	1.76599e-08	-0.288071	0.952	0.944	0.000479466
VGF	2.01953e-08	-0.306756	0.736	0.771	0.000548303
SERPINE2	3.52507e-08	-0.268917	0.677	0.684	0.000957057
PDE4B	3.5658e-08	0.298405	0.81	0.776	0.000968116
TUBA1A	1.86188e-07	-0.256889	0.992	0.985	0.00505501
COMMD6	2.03547e-07	-0.271398	0.975	0.956	0.00552631
PEG10	4.80856e-07	-0.367326	0.955	0.933	0.0130552
RPL41	5.91978e-07	-0.359849	0.996	0.996	0.0160722
TCEAL7	6.07445e-07	-0.255651	0.643	0.703	0.0164921
RPL12	7.14646e-07	-0.311626	0.989	0.985	0.0194027

### Sheet: pos.null
	p_val	avg_log2FC	pct.1	pct.2	p_val_adj
GCG	1.91716e-132	-2.02814	0.981	0.992	5.2051e-128
ACVR1C	1.60234e-113	0.534672	0.998	0.976	4.35036e-109
FEV	1.0498e-91	-1.09855	0.576	0.774	2.85021e-87
TPH1	2.08964e-90	-0.840814	0.341	0.627	5.67338e-86
PCDH7	2.05452e-73	0.606941	0.994	0.892	5.57802e-69
COL5A2	3.84057e-67	-0.881342	0.378	0.601	1.04271e-62
ITGA1	1.06565e-65	0.358237	0.943	0.803	2.89323e-61
PLAGL1	1.90576e-65	0.551141	0.961	0.853	5.17414e-61
MAN1A1	2.95017e-65	0.37386	0.999	0.984	8.0097e-61
GAPDH	4.42247e-64	-0.447888	0.985	0.994	1.2007e-59
SEC24D	4.46637e-64	0.3127	0.999	0.976	1.21262e-59
BACE2	8.48243e-64	0.427756	0.875	0.662	2.30298e-59
PLXNA2	5.68389e-63	0.408218	0.999	0.967	1.54318e-58
CHST9	1.25425e-62	0.43868	0.999	0.966	3.40529e-58
CRYBA2	6.51227e-62	-1.09855	0.986	0.993	1.76808e-57
CACNA2D1	1.40037e-61	0.485599	1	0.993	3.80201e-57
AQP4-AS1	1.50226e-60	0.382042	0.967	0.821	4.07863e-56
ARX	1.17255e-59	-0.335315	0.149	0.401	3.18347e-55
RPS11	1.62904e-59	0.258718	0.984	0.984	4.42284e-55
SLC9A9	2.51068e-59	0.328045	0.826	0.602	6.81649e-55
CADM1	3.74769e-59	0.369214	1	0.984	1.0175e-54
ROBO2	4.47332e-57	0.499516	0.998	0.952	1.21451e-52
SST	1.03185e-56	-1.48137	0.815	0.892	2.80146e-52
CBLN1	1.15638e-56	-0.383316	0.41	0.621	3.13957e-52
SH3KBP1	2.35238e-54	0.325465	0.988	0.949	6.38672e-50
HS6ST2	2.72199e-54	0.362911	0.777	0.532	7.39019e-50
VIM	4.8044e-54	-1.12317	0.443	0.638	1.3044e-49
TMEM132B	8.1359e-54	0.361961	0.985	0.929	2.2089e-49
STAC	1.30782e-53	-0.453848	0.309	0.526	3.55074e-49
RGS6	1.60527e-52	0.525173	0.949	0.843	4.35832e-48
HS3ST5	8.5001e-52	0.537178	0.952	0.877	2.30778e-47
SLIT3	2.14715e-51	-0.371953	0.165	0.395	5.8295e-47
PSD3	2.75112e-51	0.403355	0.999	0.98	7.46928e-47
NDUFA3	3.75861e-51	-0.334279	0.917	0.929	1.02046e-46
TLE4	5.02646e-51	0.357151	0.893	0.742	1.36468e-46
MYH10	5.64789e-50	0.263322	0.999	0.981	1.5334e-45
NDUFS7	1.47791e-49	-0.275034	0.913	0.928	4.01252e-45
GSTP1	4.45179e-49	-0.342218	0.72	0.809	1.20866e-44
TMCC3	6.09075e-49	0.268792	0.976	0.908	1.65364e-44
ZDHHC14	2.83588e-48	0.321629	0.998	0.969	7.69942e-44
CDH8	3.55272e-48	0.398769	0.951	0.862	9.64563e-44
POLR2L	9.3705e-47	-0.319229	0.967	0.968	2.54409e-42
EYS	5.78011e-46	0.532659	0.922	0.78	1.5693e-41
SEMA5A	6.84835e-46	0.362032	0.965	0.892	1.85933e-41
RPL23	2.08328e-45	0.279067	0.984	0.971	5.65609e-41
SGCD	2.31383e-45	0.461001	0.999	0.983	6.28205e-41
ATP5ME	4.62822e-45	-0.372157	0.954	0.96	1.25656e-40
SSTR2	5.51211e-45	-0.485502	0.77	0.84	1.49654e-40
MPP6	1.44338e-44	0.313378	0.988	0.932	3.91879e-40
ERO1B	2.40698e-44	0.358536	0.999	0.986	6.53496e-40
ANKRD6	3.81703e-44	0.2903	0.952	0.855	1.03632e-39
ATP5F1D	3.29803e-43	-0.296676	0.968	0.97	8.95414e-39
FNDC3A	9.68029e-43	0.276581	1	0.988	2.6282e-38
SFMBT2	1.2649e-42	0.252544	0.886	0.736	3.43421e-38
PLPPR5	3.26819e-42	0.258996	0.996	0.954	8.87313e-38
ASPH	2.78152e-41	0.577219	0.944	0.863	7.55183e-37
FSTL5	3.28326e-41	0.447092	0.989	0.949	8.91404e-37
EDARADD	5.62959e-41	0.304185	0.974	0.897	1.52843e-36
SMDT1	6.27062e-41	-0.331161	0.939	0.948	1.70247e-36
LINC00511	1.15629e-40	0.347092	0.957	0.869	3.13933e-36
RAB3C	1.18219e-40	-0.491514	0.963	0.96	3.20964e-36
PCSK1N	2.59335e-40	-0.380204	0.999	0.998	7.04095e-36
GPR158	4.35751e-40	0.272072	0.967	0.856	1.18306e-35
CDH18	9.42836e-40	0.523643	0.981	0.915	2.5598e-35
PTMS	1.06781e-39	-0.323422	0.968	0.979	2.8991e-35
ATP6V0B	3.82764e-39	-0.314642	0.988	0.983	1.0392e-34
ATOX1	4.91338e-39	-0.337971	0.954	0.946	1.33398e-34
LMO2	9.0063e-39	0.2876	0.95	0.881	2.44521e-34
SEMA3A	1.0006e-38	0.371326	0.998	0.977	2.71662e-34
SERF2	1.40524e-38	-0.578839	0.982	0.984	3.81522e-34
SLC30A8	1.41108e-38	0.297767	0.992	0.962	3.83107e-34
TMEM196	1.42672e-38	0.327991	0.995	0.976	3.87354e-34
HCN1	2.48947e-38	0.375312	0.981	0.908	6.75891e-34
FGF13	3.26143e-38	-0.345438	0.187	0.388	8.85477e-34
HSPA5	4.32271e-38	0.308253	0.996	0.987	1.17362e-33
EDF1	5.30621e-38	-0.26157	0.977	0.973	1.44064e-33
APOE	2.17664e-37	-0.301708	0.724	0.802	5.90958e-33
MAP2	4.36287e-37	0.282508	0.999	0.983	1.18452e-32
UQCC2	6.19152e-37	-0.286217	0.917	0.926	1.681e-32
COX6B1	1.92024e-36	-0.337916	0.968	0.959	5.21345e-32
NDUFB11	2.91108e-36	-0.318968	0.971	0.974	7.90359e-32
DYNLRB1	2.9687e-36	-0.266625	0.965	0.972	8.06003e-32
COX8A	6.65559e-36	-0.38232	0.967	0.976	1.80699e-31
CKB	7.96778e-36	-0.320102	0.911	0.92	2.16325e-31
PDZD2	7.59957e-35	0.330346	0.989	0.938	2.06328e-30
DLGAP1	8.10316e-35	0.405161	0.914	0.814	2.20001e-30
UQCR11	9.86762e-35	-0.336131	0.974	0.972	2.67906e-30
AFF3	2.16243e-34	-0.459109	0.341	0.527	5.871e-30
VEGFB	2.36843e-34	-0.251675	0.959	0.964	6.43028e-30
GAS2L3	2.64507e-34	0.265241	0.937	0.849	7.18137e-30
TMEM176B	4.96006e-34	-0.271226	0.801	0.834	1.34666e-29
COX5B	5.71707e-34	-0.342961	0.954	0.949	1.55218e-29
SGPP2	6.61943e-34	0.281993	0.933	0.845	1.79718e-29
NDUFB1	1.13078e-33	-0.348557	0.958	0.961	3.07008e-29
PCP4	1.86325e-33	0.341257	0.962	0.879	5.05872e-29
ARHGAP24	1.99284e-33	-0.473755	0.609	0.739	5.41057e-29
ROMO1	2.29441e-33	-0.270568	0.956	0.954	6.22931e-29
CNTN4	3.1352e-32	0.391289	0.976	0.92	8.51206e-28
LINGO2	4.56658e-32	0.334955	0.988	0.947	1.23983e-27
SH3BGRL3	1.22257e-31	-0.318946	0.917	0.922	3.31928e-27
HADH	2.01775e-31	0.304003	0.905	0.827	5.47819e-27
NDUFA1	3.45254e-31	-0.30616	0.949	0.957	9.37365e-27
PET100	6.85749e-31	-0.259947	0.917	0.922	1.86181e-26
MT-ND6	9.18786e-31	0.312112	0.974	0.908	2.4945e-26
MYO3A	1.52717e-30	0.280484	0.996	0.969	4.14627e-26
STC1	2.28197e-30	-0.263926	0.344	0.499	6.19555e-26
PSMA7	2.39708e-30	-0.281169	0.959	0.961	6.50807e-26
INS	2.53259e-30	0.313337	1	1	6.87599e-26
NBEA	2.58661e-30	0.320339	0.999	0.995	7.02265e-26
GPX4	8.23501e-30	-0.286004	0.968	0.97	2.2358e-25
DNAJC12	8.61301e-30	-0.436392	0.964	0.961	2.33843e-25
SULF1	9.32731e-30	0.271121	0.798	0.66	2.53237e-25
ATP5MF	9.41084e-30	-0.269785	0.949	0.954	2.55504e-25
RNF220	1.05122e-29	-0.482879	0.727	0.784	2.85406e-25
RUNX1T1	1.20619e-29	0.256564	0.999	0.985	3.27481e-25
NPW	2.00012e-29	-0.578727	0.629	0.714	5.43034e-25
PLEKHA5	2.2341e-29	0.266801	0.996	0.979	6.06559e-25
FGF12	2.35364e-29	0.275069	0.995	0.976	6.39012e-25
CCSER1	2.35954e-29	0.408681	0.999	0.977	6.40616e-25
CDHR3	2.69988e-29	-0.293337	0.624	0.722	7.33017e-25
ST6GALNAC5	3.12405e-29	0.304264	0.999	0.978	8.4818e-25
NDUFB2	3.36987e-29	-0.336414	0.976	0.976	9.14919e-25
CUTA	4.13193e-29	-0.273972	0.976	0.974	1.12182e-24
AC068587.4	6.05114e-29	-0.440058	0.852	0.863	1.64289e-24
PFN1	9.12952e-29	-0.297108	0.971	0.974	2.47866e-24
ABLIM1	1.31578e-28	0.251517	0.999	0.982	3.57235e-24
KIRREL3	1.88586e-28	0.290241	0.855	0.728	5.1201e-24
IFI6	1.98109e-28	-0.310704	0.961	0.964	5.37867e-24
ELOB	3.92492e-28	-0.315076	0.974	0.982	1.06562e-23
LINC02197	8.20861e-28	0.311747	0.994	0.964	2.22864e-23
LINC01811	1.3613e-27	-0.422012	0.372	0.544	3.69593e-23
NDUFC1	1.71677e-27	-0.304357	0.915	0.913	4.66103e-23
RPS26	2.13271e-27	-0.37851	0.984	0.977	5.79032e-23
NPSR1-AS1	8.3824e-27	0.351882	0.964	0.911	2.27582e-22
PCSK1	1.53869e-26	0.282478	0.984	0.951	4.17755e-22
MZT2B	1.68591e-26	-0.271561	0.968	0.967	4.57724e-22
RBX1	2.22682e-26	-0.317629	0.984	0.984	6.04582e-22
UCP2	2.25919e-26	-0.250832	0.884	0.898	6.13369e-22
MBNL2	3.82925e-26	-0.279452	0.941	0.934	1.03964e-21
NDUFA13	1.0316e-25	-0.268987	0.994	0.987	2.80081e-21
ROR1	1.82822e-25	0.250245	0.991	0.973	4.96361e-21
DGKB	1.91523e-25	0.285862	0.933	0.842	5.19986e-21
TMSB4X	3.33923e-25	-0.457755	0.987	0.989	9.06601e-21
TBCB	3.83433e-25	-0.251334	0.97	0.972	1.04102e-20
MIF	5.54139e-25	-0.324351	0.989	0.986	1.50449e-20
C9orf16	7.3781e-25	-0.408203	0.967	0.968	2.00316e-20
MT-ND4L	1.08226e-24	-0.328305	0.996	0.984	2.93834e-20
ZNF804A	1.6355e-24	0.296288	0.522	0.354	4.44037e-20
BEX3	2.1944e-24	-0.490949	0.979	0.979	5.9578e-20
UBL5	2.57859e-24	-0.362216	0.961	0.962	7.00088e-20
MYL6	2.84333e-24	-0.25529	0.998	0.996	7.71963e-20
IGFBP2	4.82057e-24	-0.534908	0.53	0.621	1.30878e-19
BEX2	7.02433e-24	-0.32196	0.966	0.963	1.9071e-19
PBX3	9.89326e-24	0.250341	0.999	0.978	2.68602e-19
LRMDA	1.044e-23	-0.304976	0.555	0.693	2.83445e-19
LHFPL6	1.07462e-23	0.288673	0.952	0.895	2.91761e-19
PDE5A	3.7356e-23	0.263253	0.968	0.907	1.01422e-18
CADPS	4.12775e-23	0.259418	1	0.991	1.12068e-18
C19orf53	4.65234e-23	-0.28623	0.955	0.956	1.26311e-18
TOX	5.06503e-23	0.282467	0.995	0.974	1.37515e-18
NDUFA11	8.30558e-23	-0.299828	0.957	0.949	2.25496e-18
SELENOW	1.32349e-22	-0.291547	0.94	0.944	3.59326e-18
PLCL1	2.16795e-22	-0.446662	0.852	0.884	5.88599e-18
AL138694.1	2.34593e-22	0.259434	0.985	0.94	6.36921e-18
IGFBP5	2.4523e-22	0.312615	0.991	0.972	6.658e-18
C4orf48	3.6527e-22	-0.334243	0.984	0.988	9.91707e-18
CNIH2	4.06001e-22	-0.281539	0.971	0.976	1.10229e-17
UQCRQ	4.48177e-22	-0.335242	0.964	0.956	1.2168e-17
BEX1	6.01161e-22	-0.401138	0.971	0.975	1.63215e-17
PDE4D	6.36251e-22	0.289139	1	0.982	1.72742e-17
FKBP1B	1.35072e-21	-0.251109	0.84	0.858	3.66721e-17
CNTNAP5	1.4886e-21	-0.367724	0.457	0.579	4.04154e-17
H3F3B	3.15874e-21	-0.29776	0.995	0.988	8.57598e-17
UNC5C	4.38938e-21	0.279808	0.89	0.795	1.19172e-16
NDUFC2	4.99041e-21	-0.30841	0.947	0.94	1.3549e-16
FMN1	6.95918e-21	0.270607	0.728	0.588	1.88942e-16
ATP5MD	2.54493e-20	-0.325981	0.981	0.972	6.90949e-16
KCNT2	4.7127e-20	0.275486	0.984	0.963	1.2795e-15
KCTD16	5.66076e-20	0.269627	0.977	0.949	1.5369e-15
TMA7	6.66931e-20	-0.343068	0.98	0.974	1.81072e-15
RPL36	8.20543e-20	-0.25633	0.988	0.987	2.22778e-15
STMN1	1.66111e-19	-0.306046	0.981	0.987	4.50992e-15
LRRTM4	2.58653e-19	0.374382	0.944	0.875	7.02243e-15
LINC00907	4.26086e-19	0.255862	0.992	0.96	1.15682e-14
AC112770.1	4.91576e-19	0.341099	0.651	0.517	1.33463e-14
COX6C	5.04899e-19	-0.294406	0.976	0.97	1.3708e-14
ATP5MC2	1.18096e-18	-0.28574	0.972	0.967	3.2063e-14
S100A13	4.76263e-18	-0.254282	0.932	0.929	1.29305e-13
DDC	1.85384e-17	-0.275918	0.914	0.919	5.03316e-13
RORA	4.19957e-17	-0.42464	0.96	0.962	1.14018e-12
GRIA4	6.83297e-17	0.276612	0.982	0.949	1.85515e-12
COX7C	1.85473e-16	-0.258865	0.979	0.979	5.03559e-12
COX7A2	2.76181e-16	-0.322122	0.974	0.971	7.49831e-12
ATP5IF1	2.9726e-16	-0.257909	0.968	0.964	8.07062e-12
GNG3	6.12818e-16	-0.271178	0.49	0.583	1.6638e-11
COX17	1.22216e-15	-0.283464	0.957	0.957	3.31816e-11
PIP5K1B	1.35974e-15	-0.255146	0.844	0.869	3.6917e-11
RGS4	2.29875e-15	-0.277865	0.684	0.717	6.24111e-11
PLD5	4.41428e-15	-0.385176	0.932	0.924	1.19848e-10
MDK	5.2479e-15	-0.266501	0.87	0.872	1.42481e-10
HDAC9	6.66148e-15	-0.451151	0.778	0.824	1.80859e-10
BRINP3	7.30079e-15	-0.36681	0.525	0.631	1.98216e-10
B2M	7.64976e-15	-0.27338	0.912	0.906	2.07691e-10
VTN	2.80988e-14	-0.259182	0.918	0.916	7.62883e-10
CSTB	3.02358e-14	-0.25778	0.971	0.967	8.20902e-10
RPL19	4.04806e-14	-0.257947	0.987	0.988	1.09905e-09
NRXN3	9.67913e-14	-0.368419	0.832	0.858	2.62788e-09
ATP5F1E	2.38129e-13	-0.287984	0.998	0.996	6.46519e-09
UQCR10	3.85084e-13	-0.261421	0.967	0.966	1.0455e-08
DPP4	3.86499e-13	-0.263911	0.631	0.683	1.04934e-08
UCHL1	6.95883e-13	-0.289323	0.992	0.988	1.88932e-08
RPL32	3.01469e-12	-0.269854	0.989	0.991	8.18489e-08
RBP4	5.22555e-12	0.354844	0.594	0.493	1.41874e-07
OST4	1.01253e-11	-0.269112	0.951	0.953	2.74903e-07
ETV1	2.52104e-11	-0.250911	0.692	0.72	6.84463e-07
AC090679.2	1.26014e-10	0.264671	0.826	0.769	3.42128e-06
CACNA2D3	2.11387e-10	0.385599	0.568	0.49	5.73915e-06
FTH1	4.02677e-10	-0.317023	0.995	0.993	1.09327e-05
S100A10	1.60241e-09	-0.345455	0.861	0.884	4.35053e-05
S100A6	1.03647e-08	-0.350989	0.913	0.921	0.000281401
PEG10	4.48394e-08	-0.278537	0.955	0.945	0.00121739
TTR	8.27088e-08	-0.378331	1	1	0.00224554
GPC6	1.43003e-07	-0.264062	0.985	0.976	0.00388253
