## Supplemental Table 3 for "Controlling human stem cell-derived islet composition using magnetic sorting"

### Sheet: Sheet1
Supplemental Table 1
Differentially expressed genes across delta cell groups from scRNAseq data

### Sheet: pos.ctrl
	p_val	avg_log2FC	pct.1	pct.2	p_val_adj
CCSER1	2.43786e-11	2.65376	0.969	0.721	6.61878e-07
ROBO2	6.37505e-11	1.23115	0.906	0.426	1.73083e-06
CACNA1E	1.46312e-10	0.779848	0.703	0.18	3.97236e-06
SLC30A8	1.6741e-10	1.4364	0.766	0.23	4.54517e-06
BACE2	1.63704e-09	0.71976	0.469	0	4.44456e-05
SLC16A9	8.61016e-09	0.419125	0.609	0.131	0.000233766
DOCK10	2.06742e-08	0.855378	0.625	0.18	0.000561305
VLDLR	2.06911e-08	0.46223	0.938	0.656	0.000561763
GPR158	2.1272e-08	0.532787	0.781	0.377	0.000577536
ACVR1C	3.20538e-08	1.12412	0.984	0.902	0.000870262
RAB29	5.66777e-08	0.416455	0.672	0.213	0.0015388
RPS11	7.39304e-08	0.509351	0.984	0.934	0.00200721
MIR217HG	1.12435e-07	0.57765	0.719	0.279	0.00305261
PLAGL1	1.37085e-07	0.789897	0.859	0.557	0.00372186
LSAMP	1.79118e-07	1.24674	0.922	0.803	0.00486305
HIPK2	1.90533e-07	0.429187	1	0.951	0.00517297
MAP2	3.63638e-07	0.670101	0.969	0.836	0.00987278
LHFPL6	3.66864e-07	0.947252	0.672	0.279	0.00996036
GCNT1	4.27547e-07	0.723234	0.953	0.82	0.0116079
SCGN	5.16697e-07	0.847733	0.938	0.82	0.0140283
IAPP	5.44278e-07	2.4154	0.797	0.508	0.0147771
RASSF6	5.58758e-07	0.434793	0.859	0.525	0.0151703
PALLD	6.60968e-07	0.597512	0.969	0.869	0.0179453
CALB2	1.12154e-06	0.905656	0.766	0.377	0.0304499
LMO1	1.36175e-06	0.270456	0.531	0.131	0.0369716
PLXDC2	1.59027e-06	0.811959	0.828	0.557	0.0431759

### Sheet: pos.neg
	p_val	avg_log2FC	pct.1	pct.2	p_val_adj
RPS11	2.72205e-12	0.812286	0.984	0.843	7.39036e-08
CCSER1	4.68376e-12	2.51322	0.969	0.614	1.27164e-07
ROBO2	1.34736e-11	1.60786	0.906	0.5	3.65808e-07
SLC30A8	1.96298e-10	1.34779	0.766	0.257	5.32948e-06
CACNA1E	1.28558e-09	0.70594	0.703	0.186	3.49035e-05
PHACTR2	1.87383e-09	0.690357	0.875	0.414	5.08746e-05
ACVR1C	2.08084e-09	1.21363	0.984	0.929	5.64947e-05
PCDH7	4.19095e-09	1.62388	0.828	0.486	0.000113784
RPL13A	5.56288e-09	0.628457	0.984	0.886	0.000151032
FMN1	1.95017e-08	0.355383	0.594	0.114	0.000529471
MAP2	2.28088e-08	0.75899	0.969	0.786	0.00061926
LSAMP	3.15615e-08	1.3833	0.922	0.843	0.000856895
BACE2	3.37373e-08	0.675408	0.469	0.057	0.000915967
HIPK2	3.82019e-08	0.451715	1	0.943	0.00103718
PALLD	4.03367e-08	0.6639	0.969	0.814	0.00109514
ZDHHC14	5.80636e-08	0.59306	1	0.843	0.00157643
MLXIPL	6.08555e-08	0.348824	0.812	0.4	0.00165223
CADPS	6.46789e-08	0.713803	1	1	0.00175603
GPR158	7.05746e-08	0.455441	0.781	0.386	0.0019161
DOCK10	7.76247e-08	0.794741	0.625	0.214	0.00210751
HADH	9.45084e-08	0.534438	0.812	0.471	0.0025659
IAPP	9.6013e-08	2.18956	0.797	0.443	0.00260675
MIR217HG	9.69954e-08	0.518464	0.719	0.257	0.00263342
AC112770.1	9.90128e-08	0.857187	0.609	0.171	0.0026882
MT-CO2	1.16787e-07	0.594972	1	1	0.00317077
NTNG2	1.48351e-07	0.318874	0.516	0.114	0.00402774
NPTX2	1.48995e-07	0.574939	0.625	0.2	0.0040452
PDE4D	1.61101e-07	1.3022	0.984	0.871	0.00437389
LDLR	1.7549e-07	0.418018	0.891	0.529	0.00476456
RPS20	1.76655e-07	0.556858	0.922	0.814	0.00479618
RBM47	1.91826e-07	0.514636	0.844	0.471	0.00520806
SLC9A9	2.11421e-07	0.343531	0.719	0.271	0.00574007
CALB2	2.13673e-07	0.960608	0.766	0.357	0.00580122
NKX6-1	2.55372e-07	0.360016	0.688	0.257	0.00693335
SCGN	3.96169e-07	0.829786	0.938	0.771	0.010756
MT-ND1	4.33867e-07	0.759847	1	1	0.0117795
SGCD	6.43287e-07	0.904684	1	0.971	0.0174652
PLAGL1	7.08441e-07	0.694085	0.859	0.571	0.0192342
ASPH	7.88331e-07	0.879868	1	0.7	0.0214032
SEC24D	8.24486e-07	0.506234	0.969	0.9	0.0223848
MAN1A1	8.45191e-07	0.714299	0.984	0.914	0.0229469
APOC3	9.50764e-07	0.282914	0.516	0.129	0.0258132
ASTN2	9.71237e-07	0.552197	0.828	0.5	0.0263691
SESN2	1.02756e-06	0.304175	0.812	0.414	0.0278981
RASGRF1	1.0348e-06	0.313139	0.688	0.286	0.0280948
ADAMTS5	1.27334e-06	0.323515	0.688	0.3	0.0345712
COL14A1	1.28635e-06	-0.672209	0.422	0.7	0.0349244
PLCXD3	1.38962e-06	0.755101	0.844	0.529	0.0377282
ROR1	1.44492e-06	0.646576	0.969	0.871	0.0392297
NEUROD1	1.80461e-06	0.605249	0.938	0.8	0.0489951

### Sheet: pos.null
	p_val	avg_log2FC	pct.1	pct.2	p_val_adj
CCSER1	3.44317e-15	2.57696	0.969	0.664	9.34819e-11
ROBO2	6.64018e-15	1.42017	0.906	0.466	1.80281e-10
SLC30A8	1.35766e-14	1.38838	0.766	0.244	3.68603e-10
CACNA1E	2.16915e-14	0.739885	0.703	0.183	5.88923e-10
BACE2	2.69754e-14	0.695891	0.469	0.031	7.32381e-10
RPS11	6.60128e-13	0.663287	0.984	0.885	1.79225e-08
DOCK10	2.24405e-11	0.82266	0.625	0.198	6.09259e-07
ACVR1C	2.7014e-11	1.17126	0.984	0.916	7.3343e-07
GPR158	9.09534e-11	0.490942	0.781	0.382	2.46938e-06
MIR217HG	1.65105e-10	0.545722	0.719	0.267	4.48261e-06
LSAMP	5.08597e-10	1.3181	0.922	0.824	1.38084e-05
HIPK2	6.12794e-10	0.441181	1	0.947	1.66374e-05
MAP2	6.45311e-10	0.716917	0.969	0.809	1.75202e-05
PHACTR2	7.38846e-10	0.586429	0.875	0.466	2.00597e-05
NTNG2	8.08201e-10	0.311953	0.516	0.13	2.19427e-05
IAPP	1.39831e-09	2.29034	0.797	0.473	3.79642e-05
PALLD	1.412e-09	0.632606	0.969	0.84	3.83358e-05
PTH2R	1.8009e-09	0.496875	0.391	0.053	4.88945e-05
PCDH7	2.25069e-09	1.34176	0.828	0.534	6.11063e-05
CALB2	2.60393e-09	0.934759	0.766	0.366	7.06967e-05
PLAGL1	2.90265e-09	0.73791	0.859	0.565	7.88069e-05
RAB29	3.37355e-09	0.341953	0.672	0.275	9.15918e-05
FMN1	4.03391e-09	0.316254	0.594	0.168	0.000109521
NKX6-1	4.17346e-09	0.359997	0.688	0.282	0.000113309
SCGN	5.5943e-09	0.838116	0.938	0.794	0.000151885
LHFPL6	5.63237e-09	0.804931	0.672	0.29	0.000152919
NPTX2	5.64478e-09	0.55534	0.625	0.237	0.000153256
SLC16A9	5.65019e-09	0.327822	0.609	0.206	0.000153403
RBM47	5.72723e-09	0.515828	0.844	0.473	0.000155494
PDE4D	1.32764e-08	1.19209	0.984	0.847	0.000360453
ZDHHC14	1.53458e-08	0.536335	1	0.847	0.000416638
MLXIPL	1.64776e-08	0.3126	0.812	0.435	0.000447368
LMO1	1.64947e-08	0.25156	0.531	0.153	0.00044783
ASPH	2.0935e-08	0.906745	1	0.702	0.000568386
CADPS	2.10354e-08	0.597454	1	1	0.000571111
SGCD	2.23871e-08	0.900073	1	0.977	0.000607811
PLCXD3	3.50534e-08	0.706458	0.844	0.527	0.000951699
ASTN2	4.0443e-08	0.48288	0.828	0.481	0.00109803
HADH	4.18509e-08	0.49766	0.812	0.504	0.00113625
PRKCQ	4.72868e-08	0.256204	0.578	0.183	0.00128384
GCNT1	5.89782e-08	0.651859	0.953	0.824	0.00160126
HS6ST2	6.15742e-08	0.382711	0.328	0.046	0.00167174
LINC01146	7.29046e-08	0.326532	0.438	0.107	0.00197936
RNF128	8.43426e-08	0.323219	0.75	0.374	0.0022899
RASGRF1	8.59244e-08	0.27186	0.688	0.267	0.00233285
VLDLR	9.58241e-08	0.356286	0.938	0.725	0.00260162
MAN1A1	1.05324e-07	0.679207	0.984	0.924	0.00285955
SAMSN1	1.14825e-07	0.361792	0.406	0.099	0.00311749
PLXDC2	1.3346e-07	0.722443	0.828	0.55	0.00362344
DOCK3	1.4746e-07	0.412537	0.734	0.366	0.00400353
RPL13A	1.49857e-07	0.469423	0.984	0.908	0.00406863
SLC7A2	1.50046e-07	0.693241	0.938	0.74	0.00407375
ROR1	1.66195e-07	0.592134	0.969	0.924	0.00451218
APOC3	2.07757e-07	0.260518	0.516	0.168	0.00564059
LINC00907	2.08156e-07	1.1033	0.953	0.824	0.00565144
PRKCH	2.47959e-07	0.333413	0.641	0.26	0.00673208
MT-CO2	2.54068e-07	0.494079	1	1	0.00689794
CPNE4	2.55287e-07	0.620619	0.766	0.427	0.00693105
VEGFA	2.92348e-07	0.443122	0.984	0.87	0.00793726
PDE3A	3.13745e-07	0.815762	0.453	0.137	0.00851817
AC112770.1	3.15952e-07	0.662877	0.609	0.244	0.0085781
UNC5C	3.92959e-07	0.573131	0.438	0.13	0.0106688
LDLR	4.44648e-07	0.344924	0.891	0.588	0.0120722
SEC24D	4.67433e-07	0.396107	0.969	0.916	0.0126908
RASSF6	5.98782e-07	0.344055	0.859	0.565	0.0162569
NR3C1	8.54382e-07	0.455299	0.984	0.939	0.0231965
NMNAT2	8.8426e-07	0.343336	0.812	0.42	0.0240077
GAS2L3	1.33098e-06	0.445208	0.656	0.336	0.036136
ADAMTS5	1.33386e-06	0.258135	0.688	0.351	0.0362143
ANKRD6	1.35687e-06	0.438522	0.891	0.534	0.0368389
PDZK1	1.49498e-06	0.360648	0.844	0.557	0.0405887
SGPP2	1.53467e-06	0.337227	0.859	0.58	0.0416662
PSD3	1.54533e-06	0.57854	0.984	0.916	0.0419556
ZNF608	1.65047e-06	0.494251	0.984	0.901	0.0448101
